# Synaptotagmin 7 docks synaptic vesicles to support facilitation and Doc2α-triggered asynchronous release

**DOI:** 10.1101/2022.04.21.489101

**Authors:** Zhenyong Wu, Grant F. Kusick, Manon M. M. Berns, Sumana Raychaudhuri, Kie Itoh, Alexander M. Walter, Edwin R. Chapman, Shigeki Watanabe

**Affiliations:** Department of Neuroscience, University of Wisconsin-Madison, Madison, USA; Howard Hughes Medical Institute, Madison, USA; Department of Cell Biology, Johns Hopkins University, School of Medicine, Baltimore, MD, USA; Biochemistry, Cellular and Molecular Biology Graduate Program, Johns Hopkins University, School of Medicine, Baltimore, MD, USA; Department of Neuroscience, University of Copenhagen, Copenhagen, Denmark; Molecular and Theoretical Neuroscience, Leibniz-Institut für Molekulare Pharmakologie, FMP im CharitéCrossOver, Berlin, Germany; Solomon H. Snyder Department of Neuroscience, Johns Hopkins University, School of Medicine, Baltimore, MD, USA

**Author notes:** These authors contributed equally to the manuscript (Zhenyong Wu, Grant F. Kusick). Shanghai Institute of Materia Medica, Chinese Academy of Sciences, Shanghai, China (Zhenyong Wu).

## Abstract

Despite decades of intense study, the molecular basis of asynchronous neurotransmitter release remains enigmatic. Synaptotagmin (syt) 7 and Doc2 have both been proposed as Ca^2+^ sensors that trigger this mode of exocytosis, but conflicting findings have led to controversy. Here, we demonstrate that at excitatory mouse hippocampal synapses, Doc2α is the major Ca^2+^ sensor for asynchronous release, while syt7 supports this process through activity-dependent docking of synaptic vesicles. In synapses lacking Doc2α, asynchronous release after single action potentials is strongly reduced, while deleting syt7 has no effect. However, in the absence of syt7, docked vesicles cannot be replenished on millisecond timescales. Consequently, both synchronous and asynchronous release depress from the second pulse onward during repetitive activity. By contrast, synapses lacking Doc2α have normal activity-dependent docking, but continue to exhibit decreased asynchronous release after multiple stimuli. Moreover, disruption of both Ca^2+^ sensors is non-additive. These findings result in a new model whereby syt7 drives activity-dependent docking, thus providing synaptic vesicles for synchronous (syt1) and asynchronous (Doc2 and other unidentified sensors) release during ongoing transmission.
