## Supplementary Table 3 for "Synaptotagmin 7 docks synaptic vesicles to support facilitation and Doc2α-triggered asynchronous release"

### Sheet: Sheet1
Parameter name	Description	Value	Value determined by		Parameters Ca2+-transient					Parameters syt7					Parameters doc2α					Parameters syt1
Nsites	Number of available release sites (limits the number of docked/tethered vesicles)	200	b (only determines the scaling of the responses)		Amplitude	Amplitude of synchronous Ca2+ transient in response to AP	30 µM	a		N7	Ca2+ cooperativity of syt7	2	b, same as for Doc2		N2	Ca2+ cooperativity of Doc2α	2	c, Sun et al., 2007		N1	Ca2+ cooperativity of Syt1	5 (Kochubey and Schneggenburger 2011)	c, Kochubey and Schneggenburger, 2011
ktet­	Tethering rate	7 s-1	a		Residual Ca2+ amplitude	Amplitude of the residual Ca2+ signal (following single-exponential decay)	0.75 µM	a		KD7	Dissociation constant, syt7	1.5 µM	c, Brandt et al., 2012		KD2	Dissociation constant, Doc2α	1.5 µM	b (same as for syt7)		k1+	Ca2+ binding rate, Syt1	140 µM-1 s-1	c, Kochubey and Schneggenburger, 2011
kuntet	Untethering rate constant	7 s-1 (same as ktet)	b (same as ktet)		Tau	Decay time constant of residual Ca2+ signal	0.2s	a		k7+	Ca2+ binding rate, syt7	28 µM-1 s-1	b, same as for doc2		k2+	Ca2+ binding rate, Doc2α	28 µM-1 s-1	c, (5x reduction compared to syt1, based on Yao et al., 2011; 0 for Doc2α- simulations.		k1-	Ca2+ unbinding rate constant, syt1	4000 s-1	c, Kochubey and Schneggenburger, 2011
kdocking	Docking rate constant	5 s-1	a		Ca2+rest	Resting calcium concentration	0.05 µM	c, Helmchen et al., 1997		k7-	Ca2+ unbinding rate constant, syt7	42 s-1	c, computed using kd		k2-	Ca2+ unbinding rate constant, Doc2α	42 s-1	c, computed using kd		b1	Cooperativity factor, syt1	0.5	c, Kochubey and Schneggenburger, 2011
kundocking	Undocking rate constant	5 s-1 (same as kdocking)	b (same as kdocking)							b7	Cooperativity factor, syt7	0.5	b, same as for doc2 and syt1		b2	Cooperativity factor, Doc2α	0.5	b, same as for syt1 and syt7		f1	Effect single Ca2+ binding to syt1 has on the fusion rate	27.98	c, Kochubey and Schneggenburger, 2011
l+	Syt1 and Doc2 independent fusion rate constant / basal fusion rate	3.5e-4 s-1	c, Kochubey and Schneggenburger, 2011							f7	Effect single Ca2+ binding to syt7 has on kdocking and kundocking	10 (1 for syt7- simulations)	a		f2	Effect single Ca2+ binding to Doc2α has on the fusion rate	16	a
a – adjusted to match experimental data, b – set based on additional model assumptions or simplifications, c -based on literature
Parameters syt1
N1	Ca2+ cooperativity of Syt1	5 (Kochubey and Schneggenburger 2011)	c, Kochubey and Schneggenburger, 2011
k1+	Ca2+ binding rate, Syt1	140 µM-1 s-1 (Kochubey and Schneggenburger 2011)	c, Kochubey and Schneggenburger, 2011
k1-	Ca2+ unbinding rate constant, syt1	4000 s-1 (Kochubey and Schneggenburger 2011)	c, Kochubey and Schneggenburger, 2011
b1	Cooperativity factor, syt1	0.5	c, Kochubey and Schneggenburger, 2011
f1	Effect single Ca2+ binding to syt1 has on the fusion rate	27.98	c, Kochubey and Schneggenburger, 2011
