## Supplementary material for "Synaptotagmin 7 docks synaptic vesicles to support facilitation and Doc2α-triggered asynchronous release": Source Data for Figure 7 and associated supplemental figures

### Sheet: Sheet1
Source data figure 7 and S10
		stimulation number	1	2	3	4	5	6	7	8	9	10
fig 7F	cumulative amount of asynchronous release (#vesicles)	WT	0.4154	2.267	6.087	11.927	19.686	28.76	39.148	50.485	63.558	75.2
		syt7-	0.348	1.71	4.249	7.841	12.282	17.367	22.934	28.861	35.057	41.458
		Doc2-	0.0941	0.6488	2.088	4.68	8.499	13.476	19.469	26.312	33.848	41.94
Fig 7G	peak release rate (ves/s)	WT	49410.7	37142.4	32259.9	29828.7	28247.7	27030.2	26054.1	25268.9	24642.3	24148.2
		syt7-	49478.1	30946.2	23234.9	19380.1	17002.3	15355.8	14188.5	13327.6	12692.9	12221.5
		Doc2-	49979.9	44626.2	42280.1	41370.9	40556.3	39816	39114.4	38467.7	37895.4	37407.2
S10	cumulative amount of asynchronous release (#vesicles)	DKO	0.0881	0.5392	1.576	3.283	5.64	8.572	11.98	15.78	19.87	24.21
	peak release rate (ves/s)	DKO	50116	37619.8	30282.5	26027.3	23430.3	21694	20432.7	19476.4	18740.8	18173.4
