## Supplementary material for "Synaptotagmin 7 docks synaptic vesicles to support facilitation and Doc2α-triggered asynchronous release": Source data for Figures 1-4,8, and associated supplemental figures

### Sheet: Figure 1
C		No. of boutons					D		WT	Doc2αKO	syt7KO	EGTA-AM
	Binning time	WT	Doc2αKO	Syt7KO	EGTA-AM				38.7009	18.7585	41.6344	10.6709
	10 ms	640	1260	792	968				34.3118	15.0423	39.101	13.3586
	20 ms	230	210	264	121				35.3061	16.5116	35.3437	13.5664
	30 ms	90	23	96	11				39.881	14.3429	29.5949	9.30811
	40 ms	20	7	24	0				36.6288	17.5076	29.4916	15.4284
	50 ms	10	0	18	0				38.3782	14.5306	40.7934	11.1191
	60 ms	8	0	6	0				32.0572	16.0357	29.4117	12.5242
	70 ms	2	0	1	0				36.8878	17.1945	29.5997	12.9656
									34.7147	18.3454	36.2047	13.2828
									38.3435	18.7557	31.7961	9.93218
									33.9802	16.2833	41.0136	12.7579
									37.3703	12.7628	37.0953	12.5857
									33.4592	14.4429	30.1797	9.13828
									33.1079	12.7306	31.9091	8.83298
									32.5185	14.7878	29.5671	11.4885
										19.05		14.7511
										20.1964		17.1722
												16.1937
								Minimum	32.06	12.73	29.41	8.833
								25% Percentile	33.46	14.49	29.59	10.49
								Median	35.31	16.28	31.91	12.67
								75% Percentile	38.34	18.55	39.1	13.86
								Maximum	39.88	20.2	41.63	17.17
								Range	7.824	7.466	12.22	8.339
								Mean	35.71	16.31	34.18	12.5
								SEM	0.6431	0.5454	1.233	0.5708
								Dunnett's test, P value		<0.0001	0.3925	<0.0001
										***		***

### Sheet: Figure 2
D		EPSC amplitude, nA					Fast EPSC charge, pC					Slow EPSC charge, pC					Fast EPSC τ, ms					Slow EPSC τ, ms
		WT	Doc2αKO	syt7KO	EGTA-AM		WT	Doc2αKO	syt7KO	EGTA-AM		WT	Doc2αKO	syt7KO	EGTA-AM		WT	Doc2αKO	syt7KO	EGTA-AM		WT	Doc2αKO	syt7KO	EGTA-AM
		0.929871	0.808411	1.05804	0.947478		10.5758	14.3608	19.7995	12.6077		7.58985	2.78265	3.97797	1.77146		8.68278	13.5048	12.0205	9.93162		195.218	180.595	193.784	194.995
		1.06028	0.930176	1.05255	0.633774		16.3177	17.4708	14.4448	10.9193		6.23621	2.75002	5.17584	1.73507		9.94949	9.44989	8.9703	10.1437		188.326	193.782	194.963	191.497
		1.00341	0.902617	1.11145	0.759913		19.4492	16.4693	11.2001	17.9866		6.73974	3.16054	4.39153	2.40303		11.8282	8.37617	8.83449	11.3398		190.459	181.377	189.011	205.002
		1.16709	1.20453	1.11298	0.703948		15.5574	18.882	12.6548	15.4713		4.82879	3.59954	5.70359	1.1419		14.7025	8.75759	11.7909	11.9604		190.065	187.649	181.676	175.785
		1.07279	1.15387	1.15021	0.920027		21.8961	19.0082	14.1463	10.9196		6.06955	3.828	5.02772	1.22639		14.7542	11.3123	13.3308	7.67379		180.59	192.477	184.58	197.766
		1.1157	1.18439	0.767822	0.772566		21.3106	19.7131	15.9895	12.3381		8.8933	3.81506	7.78234	1.29476		9.10329	10.313	14.2909	11.6595		187.698	197.273	178.267	189.546
		1.08805	1.17011	1.0041	0.964259		20.0979	19.8066	12.6959	14.3972		6.56211	4.02251	7.64149	1.66459		14.7941	9.46162	9.30542	11.8068		174.622	198.982	163.048	191.595
		1.11401	0.756543	0.8977	0.672739		17.3554	15.0645	16.0681	16.2217		6.41836	1.74872	3.73705	2.41335		14.7002	12.8158	12.0267	11.218		189.063	188.68	176.516	178.638
		0.92385	0.635071	0.918812	0.975521		17.2579	8.89868	17.141	16.5583		4.79693	1.96817	6.82036	2.36572		11.3976	11.0968	11.4102	12.2124		170.859	178.466	170.767	168.402
		0.789888	0.77179	0.714321	0.658216		12.2762	9.37644	12.2953	12.9269		6.23783	1.30225	4.71104	1.1028		13.602	10.8481	8.57379	9.68202		177.477	178.732	179.923	156.732
		0.764417	0.62	0.8971	0.654427		10.7865	12.7247	11.2624	12.914		6.99474	1.26257	5.40276	1.67874		8.9932	13.4204	10.5902	12.6502		171.247	181.438	181.564	169.493
		0.724412	0.85	0.799561	0.947717		16.198	11.6062	13.0371	12.7018		7.30316	2.28702	5.96542	1.89569		10.9523	9.00087	9.50553	11.7924		172.623	196.018	188.854	198.747
		0.598289	0.798	0.935364	0.831882		17.0754	10.765	13.2559	16.2004		5.71489	2.2178	7.74232	1.70856		14.4101	12.3004	13.4246	11.8892		192.233	181.357	182.133	188.624
		0.581426	0.993	0.901184	0.819944		16.8369	14.789	14.2993	17.954		5.55765	1.9871	5.37985	2.11666		13.5455	12.2761	10.4295	12.2309		188.76	195.357	199.238	206.326
		0.668608	0.921	0.912781	0.657982		8.42203	15.1178	15.1278	9.88962		9.0327	2.0875	7.92374	2.06755		14.7164	9.66312	11.7769	12.8641		178.562	181.088	180.093	190.551
		0.997		0.643921	0.941212		17.0765		10.9466	15.242		3.71134		4.85655	1.49637		12.5902		9.52702	6.34592		195.656		195.498	193.774
		0.948		0.809631	0.848822		14.3742		12.6986	12.1179		8.45694		6.65494	1.73381		8.24998		12.2323	12.9137		170.93		196.346	207.831
		0.9587		0.771179	0.740381		15.4321		18.03	15.9335		8.61441		6.49852	1.02633		13.9439		10.1304	12.8376		181.846		197.374	195.045
				0.74521	0.8053				10.3893	12.2313		7.95863		5.92607	2.67291				12.5553	7.96191				181.689	196.899
					0.760723					11.7716		4.05279		6.64147	1.28419					6.79718					190.998
	Mean	0.917	0.9133	0.9055	0.8008		16.02	14.94	13.97	13.87		6.588	2.588	5.898	1.74		12.27	10.84	11.09	10.8		183.1	187.6	185	189.4
	SEM	0.04369	0.05001	0.03374	0.02623		0.8656	0.9477	0.5845	0.5412		0.3473	0.2376	0.2874	0.1081		0.5691	0.4442	0.3923	0.4651		2.051	1.935	2.227	2.985
	Dunnett's test, P value		0.9999	0.9928	0.0763			0.6261	0.1195	0.0899			<0.0001	0.152	<0.0001			0.1142	0.1889	0.07			0.4685	0.8987	0.1553
													***		***

### Sheet: Figure 3
C		10 Hz							20 Hz							D		10 Hz							20 Hz
		WT		Doc2αKO		syt7KO			WT		Doc2αKO		syt7KO					WT		Doc2αKO		syt7KO			WT		Doc2αKO		syt7KO
	Stimulation No.	Mean	SEM	Mean	SEM	Mean	SEM		Mean	SEM	Mean	SEM	Mean	SEM			Stimulation No.	Mean	SEM	Mean	SEM	Mean	SEM		Mean	SEM	Mean	SEM	Mean	SEM
	1	0.102752	0.00631543	0.0419767	0.00788939	0.095769	0.00928342		0.0983356	0.00925292	0.0308179	0.00904258	0.0936271	0.00627326			1	1	0	1	0	1	0		1	0	1	0	1	0
	2	0.122701	0.00427892	0.0591261	0.0135683	0.0896087	0.00859524		0.121327	0.00980234	0.0369487	0.00789658	0.0783884	0.00936751			2	1.03819	0.0587562	1.03307	0.0405976	0.569578	0.033763		1.30952	0.0775152	1.27589	0.0829328	0.519929	0.0251547
	3	0.144749	0.0072809	0.0490734	0.0123915	0.107673	0.0135056		0.132596	0.0163364	0.0634017	0.0147391	0.0998008	0.00669378			3	0.692773	0.0387864	0.859906	0.0447144	0.437064	0.0162059		0.836049	0.0976488	1.1714	0.0651412	0.335406	0.0387576
	4	0.124886	0.0119792	0.0585757	0.0114083	0.0888071	0.0145531		0.147457	0.0173726	0.0666375	0.0148711	0.0913271	0.00902678			4	0.687476	0.0338279	0.868004	0.0442033	0.434651	0.0232529		0.616714	0.0647751	1.03014	0.0736771	0.348639	0.05166
	5	0.136134	0.014885	0.0407457	0.0107821	0.102865	0.0102396		0.138806	0.0168921	0.062953	0.013444	0.107254	0.00985796			5	0.650331	0.0287803	0.751029	0.042268	0.425794	0.024521		0.583661	0.081172	0.847236	0.0545887	0.311532	0.0372942
	6	0.125275	0.0102916	0.0355186	0.00969672	0.0971675	0.00972195		0.131864	0.0186864	0.0620609	0.0123656	0.0932884	0.00732699			6	0.629771	0.0300146	0.750248	0.0448937	0.440008	0.0229949		0.574487	0.0621729	0.769749	0.0524039	0.3463	0.0521709
	7	0.119535	0.0188914	0.0438004	0.0102986	0.0780897	0.0158869		0.129018	0.0148864	0.0745544	0.0144191	0.107194	0.00723096			7	0.557271	0.0266733	0.777995	0.0548269	0.386002	0.0248091		0.583439	0.0821188	0.716373	0.0449493	0.318998	0.0472474
	8	0.144499	0.016233	0.0357339	0.00678964	0.0826179	0.0122854		0.137972	0.014713	0.0621554	0.0150152	0.0996559	0.00714537			8	0.602903	0.029818	0.726491	0.0388049	0.412201	0.0197497		0.595872	0.0591546	0.729263	0.0480704	0.304037	0.0449266
	9	0.134489	0.0130925	0.0415642	0.00889964	0.103281	0.0180747		0.124117	0.0102385	0.0642834	0.0127312	0.0954037	0.00885189			9	0.557026	0.0344634	0.69735	0.0396579	0.410356	0.0272259		0.579427	0.0529563	0.681576	0.0477088	0.263356	0.0270273
	10	0.113604	0.00951085	0.0582341	0.0128254	0.0960991	0.0171769		0.139515	0.0154955	0.0728046	0.0118239	0.102033	0.011608			10	0.595334	0.0290282	0.729766	0.0353918	0.399028	0.0196337		0.547448	0.0488185	0.642441	0.0466652	0.298698	0.0326494
	11	0.133144	0.00928472	0.0412374	0.011138	0.0871834	0.0171968		0.145719	0.012767	0.0726124	0.012551	0.104918	0.0102705			11	0.582201	0.028944	0.683216	0.0272986	0.355392	0.0243811		0.542553	0.0534349	0.626007	0.049036	0.294103	0.0370644
	12	0.134223	0.0150279	0.0416508	0.0092946	0.0998511	0.0167169		0.147572	0.0103404	0.0634427	0.0132688	0.112408	0.0133384			12	0.589274	0.0360095	0.641406	0.0333176	0.406637	0.0259076		0.529633	0.0645858	0.604826	0.0394448	0.241019	0.0423893
	13	0.156308	0.0199937	0.0478392	0.0099399	0.100299	0.0196202		0.13925	0.014006	0.0786106	0.0194608	0.100918	0.0110894			13	0.562942	0.0325351	0.680319	0.0342353	0.374907	0.0243714		0.500501	0.0489334	0.617036	0.0562413	0.246672	0.0436739
	14	0.125483	0.012288	0.0607545	0.0144779	0.0947144	0.0203159		0.142537	0.0131665	0.0844401	0.0173889	0.119937	0.00924152			14	0.562774	0.0333663	0.616732	0.025985	0.341959	0.0207311		0.51121	0.0545236	0.581302	0.0608671	0.266853	0.0292715
	15	0.134724	0.0143416	0.0551166	0.0187332	0.0930022	0.0168523		0.160881	0.0156073	0.06308	0.00805828	0.0940941	0.00791926			15	0.564442	0.0351842	0.621231	0.0251009	0.367318	0.0177559		0.514084	0.0592532	0.577581	0.0584353	0.283046	0.0459111
	16	0.15317	0.0202023	0.0633011	0.0130907	0.0977066	0.0193277		0.157334	0.0134005	0.0892378	0.0136207	0.116685	0.0186678			16	0.518215	0.028046	0.605889	0.0271929	0.337544	0.0196597		0.520663	0.0646752	0.57101	0.04898	0.280264	0.0476339
	17	0.175958	0.0204885	0.0591117	0.0125453	0.0874481	0.0165231		0.155272	0.014256	0.0876955	0.0183142	0.139577	0.0154648			17	0.5324	0.0286081	0.579133	0.0363301	0.33455	0.0181627		0.486401	0.0608387	0.577606	0.042555	0.29084	0.0521729
	18	0.14838	0.020805	0.0522561	0.0120957	0.111125	0.0196678		0.160491	0.0221048	0.0767005	0.0196431	0.103652	0.0105763			18	0.493161	0.0220786	0.556498	0.0249653	0.354704	0.0250066		0.484693	0.0526522	0.561976	0.0363615	0.284471	0.0417232
	19	0.144811	0.0154454	0.0818825	0.0206909	0.0978132	0.0183573		0.15664	0.0137433	0.0807614	0.015567	0.116291	0.0214689			19	0.496822	0.0303297	0.564244	0.0327864	0.309876	0.0211413		0.482253	0.0497501	0.53677	0.060007	0.267141	0.0395076
	20	0.158321	0.0214318	0.0461184	0.012654	0.0983803	0.01493		0.168786	0.0192888	0.0612473	0.0169337	0.13417	0.032531			20	0.503581	0.0313895	0.540483	0.0359739	0.342195	0.016626		0.509939	0.0615842	0.527947	0.0441272	0.273081	0.0271139
	21	0.134055	0.0131368	0.0523057	0.0106226	0.100015	0.0230016		0.167485	0.0156381	0.102752	0.0191038	0.129036	0.0167066			21	0.412677	0.0226939	0.550483	0.0310571	0.338402	0.0229285		0.520941	0.0692164	0.49395	0.0483859	0.25109	0.0353359
	22	0.149889	0.0243769	0.0612379	0.0126048	0.11408	0.0202237		0.157162	0.0114603	0.0757547	0.0197534	0.118049	0.0100014			22	0.454891	0.0264001	0.499924	0.0315249	0.313944	0.0203482		0.473464	0.0637639	0.512863	0.0353562	0.268695	0.0387192
	23	0.161162	0.01924	0.0762173	0.0150107	0.101823	0.0181114		0.179313	0.0107993	0.0907202	0.0182513	0.124978	0.0127704			23	0.465107	0.0309814	0.454335	0.0313077	0.31594	0.0260522		0.48634	0.0595765	0.511108	0.0396791	0.279761	0.0368574
	24	0.153899	0.0112019	0.0463537	0.0118629	0.0760756	0.0198873		0.15529	0.018753	0.0800499	0.0212494	0.12495	0.00966069			24	0.410313	0.0359059	0.448935	0.0286043	0.290948	0.0233711		0.418788	0.0458652	0.43998	0.0391575	0.295959	0.0462042
	25	0.14405	0.0109845	0.0784755	0.0172393	0.10454	0.0142262		0.159097	0.0133322	0.075563	0.0115579	0.115755	0.00857675			25	0.421589	0.0308652	0.453316	0.0292184	0.274183	0.0221016		0.504208	0.0699435	0.48771	0.0559455	0.267793	0.0298973
	26	0.148669	0.00832354	0.0714884	0.0176041	0.0846225	0.0160008		0.171918	0.0168552	0.0777603	0.0172076	0.127733	0.0108609			26	0.426106	0.0259431	0.424117	0.0258542	0.271974	0.0191867		0.514006	0.0630419	0.515166	0.0302712	0.251673	0.0372736
	27	0.162906	0.0204061	0.0606671	0.0185501	0.0895206	0.0174765		0.175229	0.0123864	0.105813	0.0185463	0.111469	0.0101514			27	0.411684	0.0261024	0.464211	0.0332841	0.273392	0.0227803		0.410452	0.0651371	0.46314	0.0421123	0.242484	0.0380544
	28	0.155475	0.00968513	0.0833327	0.0173959	0.110817	0.0212276		0.177136	0.0154429	0.0830184	0.0140709	0.122491	0.0101823			28	0.414758	0.0247388	0.458294	0.0350118	0.282147	0.0158102		0.477922	0.0672677	0.506346	0.0344636	0.300393	0.04824
	29	0.169596	0.0177275	0.0482386	0.017059	0.0857908	0.0160146		0.185709	0.0156094	0.0939296	0.0144187	0.110186	0.0135245			29	0.42429	0.0297815	0.417944	0.0313135	0.260492	0.0211407		0.438325	0.0502664	0.436366	0.0361484	0.305323	0.0435834
	30	0.165305	0.0138861	0.0732318	0.015814	0.0997554	0.0189594		0.187776	0.0159068	0.0801724	0.0131096	0.0941325	0.0105142			30	0.368348	0.0243312	0.413756	0.0334786	0.268933	0.0189289		0.456277	0.0750739	0.458983	0.0494014	0.241873	0.0313879
	31	0.154709	0.0159785	0.0867316	0.0190686	0.0975098	0.0140224		0.183781	0.0141053	0.106763	0.0215475	0.130159	0.0117395			31	0.340158	0.0206512	0.361487	0.0260326	0.238123	0.0188584		0.475112	0.0510532	0.444153	0.0420602	0.248787	0.0380678
	32	0.166059	0.0190699	0.075112	0.0153381	0.0917848	0.0192124		0.193525	0.0212676	0.118449	0.0197776	0.119893	0.00530214			32	0.361175	0.0170751	0.339753	0.0310275	0.264801	0.0222415		0.449483	0.0699127	0.429179	0.0329186	0.238044	0.0377258
	33	0.189231	0.0238164	0.108363	0.0253808	0.10217	0.0128795		0.190674	0.0155722	0.10684	0.0166552	0.12269	0.00851749			33	0.351408	0.0228323	0.362241	0.0319643	0.244174	0.0217845		0.465817	0.0444968	0.471625	0.0392729	0.253586	0.0346555
	34	0.193122	0.0223837	0.0490907	0.0094168	0.111082	0.0241457		0.183517	0.0146331	0.0874808	0.0186183	0.116715	0.0138768			34	0.349471	0.024058	0.376766	0.0304412	0.250903	0.0175272		0.500921	0.0607308	0.411588	0.0257621	0.276222	0.0367475
	35	0.178524	0.0233999	0.0659712	0.012743	0.118762	0.0219272		0.20616	0.0159643	0.104049	0.0195229	0.143817	0.0143609			35	0.336569	0.0217036	0.354757	0.0282909	0.217417	0.0206866		0.436571	0.0567376	0.423872	0.055301	0.262423	0.0260164
	36	0.181344	0.0220386	0.124208	0.0197362	0.122406	0.0146775		0.195869	0.0171549	0.108577	0.0240658	0.13535	0.00702977			36	0.325806	0.0228025	0.317057	0.0268963	0.225163	0.021334		0.433908	0.0511033	0.38912	0.0274744	0.252553	0.0289403
	37	0.204356	0.0266234	0.0802311	0.0253221	0.101536	0.0219875		0.199841	0.0119462	0.0937031	0.0133321	0.129848	0.0165249			37	0.301475	0.0165957	0.377171	0.0297569	0.228652	0.0227488		0.491311	0.060917	0.462178	0.0467607	0.247448	0.0252198
	38	0.170647	0.0125316	0.10294	0.0155439	0.0938149	0.0197722		0.191771	0.0144428	0.0855211	0.0172302	0.121874	0.0107723			38	0.304034	0.0197396	0.343405	0.0283263	0.234454	0.0213578		0.404689	0.0510527	0.440505	0.0411821	0.257379	0.0316102
	39	0.194876	0.0227723	0.080902	0.0237632	0.0900112	0.0155904		0.191806	0.0152037	0.113065	0.0100995	0.116616	0.0116406			39	0.302019	0.0196481	0.309422	0.0332603	0.236845	0.0202396		0.508674	0.0714847	0.393225	0.0379896	0.249859	0.0386144
	40	0.19187	0.0223307	0.0773205	0.0179053	0.0875463	0.014528		0.206428	0.0143526	0.100291	0.0109491	0.141959	0.00736127			40	0.300231	0.0249682	0.321862	0.0317722	0.238072	0.0193964		0.473253	0.0661323	0.448148	0.0460291	0.240549	0.0278783
	41	0.221651	0.0259571	0.0550445	0.0135799	0.128015	0.02343		0.193554	0.0138098	0.091508	0.0185581	0.137475	0.00744828			41	0.305418	0.0227407	0.341126	0.028788	0.242573	0.0192236		0.460159	0.0497616	0.373204	0.0395748	0.221013	0.0374086
	42	0.192376	0.0110939	0.0899295	0.0249872	0.109484	0.0159287		0.205103	0.014813	0.137225	0.0205524	0.121876	0.0086841			42	0.310011	0.0306885	0.333811	0.0367255	0.199506	0.0196316		0.397423	0.0489966	0.433488	0.0356081	0.250396	0.0311384
	43	0.194401	0.0185734	0.0843636	0.0229135	0.0894166	0.020031		0.203765	0.0134918	0.105709	0.020302	0.106553	0.0080382			43	0.274586	0.0193551	0.299997	0.0267966	0.226817	0.0181331		0.446252	0.0471295	0.420147	0.0493986	0.234536	0.0238919
	44	0.186686	0.0210467	0.100244	0.0192996	0.0939156	0.0219204		0.228366	0.0147785	0.13443	0.0197723	0.12282	0.00932049			44	0.263876	0.0190564	0.322111	0.0274713	0.192612	0.0185988		0.408345	0.0507568	0.403776	0.0319495	0.240865	0.0216476
	45	0.195943	0.0239864	0.102117	0.0279844	0.127266	0.0192349		0.200814	0.0170103	0.133707	0.0212839	0.114294	0.0145218			45	0.293165	0.0178037	0.307227	0.0279121	0.218423	0.0218597		0.442329	0.0715926	0.423255	0.0276069	0.26406	0.0322799
	46	0.182228	0.0134421	0.114351	0.0241109	0.0960225	0.018263		0.218943	0.0167072	0.108997	0.0153491	0.152634	0.0106047			46	0.283971	0.0242599	0.315315	0.0213896	0.220423	0.01888		0.44513	0.0485488	0.419325	0.0312519	0.25028	0.033381
	47	0.207112	0.0131626	0.0665797	0.0183633	0.0846056	0.0157595		0.222699	0.0135687	0.100038	0.0150481	0.113085	0.00899509			47	0.262006	0.0220401	0.285146	0.0288849	0.214266	0.0178864		0.422934	0.0578518	0.390974	0.0474512	0.254276	0.0254113
	48	0.196305	0.0150613	0.124305	0.00831529	0.0897252	0.0207236		0.212062	0.0152976	0.110745	0.0155786	0.111528	0.0114279			48	0.276723	0.0288862	0.314632	0.0273574	0.206809	0.0197247		0.48301	0.0662239	0.397299	0.0267725	0.219917	0.0332596
	49	0.219448	0.0168049	0.117463	0.00592809	0.114301	0.0182081		0.227748	0.014426	0.145416	0.0162259	0.118137	0.00922014			49	0.269907	0.019845	0.26512	0.0203743	0.16678	0.0147323		0.42677	0.0492653	0.374268	0.0282744	0.245705	0.0341102
	50	0.270083	0.0233281	0.150505	0.0202547	0.135864	0.0157362		0.268843	0.016712	0.135645	0.0224367	0.125991	0.0104044			50	0.285645	0.0243124	0.280146	0.025327	0.211869	0.019143		0.418219	0.0806439	0.40081	0.0398845	0.217704	0.0285638

### Sheet: Figure 4
B		WT		Doc2αKO		syt7KO		EGTA-AM			C		Total tonic charge, nC
	Stimulation No.	Mean	SEM	Mean	SEM	Mean	SEM	Mean	SEM				WT	Doc2αKO	syt7KO	EGTA-AM
	1	1	0	1	0	1	0	1	0				4.56321	0.474966	1.25325	1.98714
	2	1.26531	0.0302167	1.1698	0.0360023	0.736517	0.0401161	0.948067	0.0418778				7.20814	2.37091	1.46038	1.04585
	3	0.836148	0.0411205	0.981718	0.0452698	0.661919	0.0237522	0.845825	0.0245126				5.46174	1.68765	1.20663	0.68492
	4	0.777394	0.0520506	0.956662	0.0496937	0.642296	0.0218935	0.752621	0.0269352				4.47261	1.20794	1.53723	2.85913
	5	0.757366	0.065306	0.937501	0.0551722	0.618164	0.0276398	0.743809	0.0251442				5.94408	2.42535	2.04048	1.18161
	6	0.736416	0.0458163	0.914571	0.0543268	0.596181	0.0305934	0.729312	0.0275352				5.8988	4.04722	0.724933	1.42979
	7	0.723304	0.0514615	0.907139	0.0561638	0.584828	0.0266329	0.711115	0.0263219				5.66153	4.29378	1.36511	1.60714
	8	0.713608	0.0460811	0.892641	0.0620373	0.562174	0.0261567	0.700308	0.0282753				7.40889	0.406379	1.31493	1.92346
	9	0.705079	0.0433694	0.874218	0.0574547	0.546899	0.0412222	0.696735	0.0268718				7.13765	0.960171	1.85014	2.58674
	10	0.698706	0.0460403	0.862682	0.0591311	0.542796	0.0296103	0.682242	0.0320113				5.13292	0.603218	3.51278	0.289303
	11	0.677092	0.0375524	0.846857	0.0530557	0.529051	0.0296661	0.660242	0.0199183				3.90273	2.15512	0.702503	1.24184
	12	0.661754	0.0430499	0.832895	0.0574542	0.515572	0.0445579	0.650869	0.033604				3.92536	2.14103	0.639308	0.801865
	13	0.650792	0.0444918	0.82288	0.0488297	0.499485	0.0420999	0.641133	0.0280041				5.01292	2.68292	0.468609	2.99479
	14	0.612166	0.0491025	0.813336	0.0558707	0.488588	0.0408934	0.633629	0.0312387				5.88672	2.34358	0.403159	0.130515
	15	0.596695	0.0422616	0.794747	0.0468355	0.48201	0.0383372	0.626321	0.0271396				6.79117		4.68961	1.23538
	16	0.592388	0.0453882	0.765661	0.0542295	0.465718	0.0358027	0.613416	0.0346962						4.43347	1.04672
	17	0.575171	0.0386181	0.748318	0.0483763	0.455911	0.054952	0.600787	0.0297994						4.59546
	18	0.561018	0.0428054	0.728254	0.0536963	0.417546	0.0491248	0.586483	0.0372239
	19	0.507483	0.040167	0.7103	0.0525773	0.391151	0.048627	0.576627	0.0325436			Mean	5.627	1.986	1.894	1.44
	20	0.517101	0.0362318	0.698383	0.0572183	0.388589	0.0400128	0.532439	0.0442271			SEM	0.2971	0.3233	0.3568	0.212
	21	0.483619	0.0428583	0.685324	0.0536592	0.374794	0.0480671	0.553794	0.0332369			Dunnett's test P value		0.0002	<0.0001	<0.0001
	22	0.50186	0.0429403	0.652364	0.0562047	0.351792	0.0397724	0.535925	0.0428662					***	***	***
	23	0.468488	0.040327	0.644159	0.0526724	0.323358	0.0397646	0.516246	0.0380466
	24	0.459546	0.0421177	0.586344	0.0534124	0.321303	0.0401916	0.502002	0.0421861
	25	0.459847	0.0399835	0.564397	0.0515622	0.318988	0.0445578	0.490152	0.03854
	26	0.462064	0.0400275	0.570094	0.0489978	0.300789	0.0441089	0.472495	0.041066
	27	0.453976	0.0389058	0.522934	0.0490982	0.292693	0.0463503	0.463619	0.0366216
	28	0.455705	0.0327741	0.481781	0.0470429	0.289492	0.0449938	0.459924	0.0428936
	29	0.418344	0.0404485	0.476291	0.0457563	0.26523	0.0508492	0.420202	0.0429508
	30	0.404218	0.0374203	0.470514	0.0476762	0.243074	0.0334531	0.416516	0.0405776
	31	0.379402	0.0410018	0.439708	0.0446256	0.236851	0.0394067	0.393448	0.0416872
	32	0.39659	0.0348637	0.43643	0.0437704	0.217404	0.0373937	0.406224	0.0410881
	33	0.392743	0.0347642	0.437123	0.0473383	0.204601	0.0312346	0.389903	0.0411987
	34	0.393246	0.0389428	0.4254	0.0468093	0.21128	0.0346441	0.401174	0.0378943
	35	0.422117	0.0393889	0.410383	0.0440032	0.199269	0.0479857	0.412235	0.0444223
	36	0.424735	0.0367756	0.426669	0.0494693	0.214337	0.0327407	0.418443	0.0401186
	37	0.384213	0.0310855	0.400024	0.0423359	0.18205	0.031903	0.399055	0.0395471
	38	0.384261	0.0326813	0.418184	0.0433828	0.19408	0.026489	0.392574	0.0377466
	39	0.363107	0.0308081	0.420898	0.043959	0.188458	0.0305761	0.383323	0.039396
	40	0.383427	0.0349905	0.428266	0.0449679	0.178366	0.0246666	0.388754	0.0392339
	41	0.372934	0.0345627	0.411577	0.0459263	0.170331	0.0291679	0.399061	0.0419048
	42	0.366113	0.0339732	0.40111	0.0456036	0.154933	0.0273161	0.38581	0.0366249
	43	0.397827	0.0349097	0.409791	0.0392903	0.176633	0.0261448	0.394309	0.0333474
	44	0.347841	0.0309591	0.408629	0.0456119	0.175861	0.0293959	0.37578	0.0347992
	45	0.368307	0.031774	0.414058	0.0434916	0.176694	0.0263887	0.379289	0.0353478
	46	0.351724	0.0290062	0.427064	0.0442132	0.168826	0.0290244	0.385967	0.0375567
	47	0.370891	0.0327886	0.417958	0.038557	0.168154	0.0279117	0.382225	0.0354437
	48	0.380369	0.0328599	0.418126	0.0473648	0.169039	0.0265765	0.383524	0.0334464
	49	0.350934	0.0317011	0.41839	0.0397128	0.170234	0.0272734	0.379884	0.0326984
	50	0.335813	0.0324205	0.416308	0.043937	0.176511	0.0258606	0.384368	0.0333559

### Sheet: Figure 8
B		Slow EPSC charge, pC						D		Total tonic charge, nC
		WT	Doc2αKO	syt7KO	EGTA-AM	syt7 / Doc2α DKO				WT	Doc2αKO	syt7KO	EGTA-AM	syt7 / Doc2α DKO
		7.58985	2.78265	3.97797	1.77146	1.86042				4.56321	0.474966	1.25325	1.98714	2.78801
		6.23621	2.75002	5.17584	1.73507	2.68586				7.20814	2.37091	1.46038	1.04585	0.204323
		6.73974	3.16054	4.39153	2.40303	2.16113				5.46174	1.68765	1.20663	0.68492	1.56249
		4.82879	3.59954	5.70359	1.1419	3.21714				4.47261	1.20794	1.53723	2.85913	2.81281
		6.06955	3.828	5.02772	1.22639	2.23316				5.94408	2.42535	2.04048	1.18161	1.25964
		8.8933	3.81506	7.78234	1.29476	3.91609				5.8988	4.04722	0.724933	1.42979	3.73794
		6.56211	4.02251	7.64149	1.66459	2.40996				5.66153	4.29378	1.36511	1.60714	0.420738
		6.41836	1.74872	3.73705	2.41335	2.01115				7.40889	0.406379	1.31493	1.92346	1.97104
		4.79693	1.96817	6.82036	2.36572	1.85282				7.13765	0.960171	1.85014	2.58674	0.29616
		6.23783	1.30225	4.71104	1.1028	3.10172				5.13292	0.603218	3.51278	0.289303	3.12685
		6.99474	1.26257	5.40276	1.67874	2.73055				3.90273	2.15512	0.702503	1.24184	0.32068
		7.30316	2.28702	5.96542	1.89569	2.41431				3.92536	2.14103	0.639308	0.801865	1.91603
		5.71489	2.2178	7.74232	1.70856	1.4516				5.01292	2.68292	0.468609	2.99479	3.16986
		5.55765	1.9871	5.37985	2.11666	3.02169				5.88672	2.34358	0.403159	0.130515	1.22503
		9.0327	2.0875	7.92374	2.06755					6.79117		4.68961	1.23538
		3.71134		4.85655	1.49637							4.43347	1.04672
		8.45694		6.65494	1.73381							4.59546
		8.61441		6.49852	1.02633
		7.95863		5.92607	2.67291				Mean	5.627	1.986	1.894	1.44	1.772
		4.05279		6.64147	1.28419				SEM	0.2971	0.3233	0.3568	0.212	0.3231
									Dunnett's test P value		0.0002	<0.0001	<0.0001	<0.0001
	Mean	6.588	2.588	5.898	1.74	2.505					***	***	***	***
	SEM	0.3473	0.2376	0.2874	0.1081	0.1755
	Dunnett's test P value		<0.0001	0.4288	<0.0001	<0.0001
			***		***	***

### Sheet: Figure S1
B	One phase decay			C		WT	Doc2αKO	syt7KO
	Best-fit values					0.250699	0.232729	0.180333
	Y0	0.2488				0.225729	0.221785	0.2212
	Plateau	0.006303				0.266984	0.275973	0.274732
	K	0.01998				0.167209	0.173984	0.199162
	Half Life	34.7				0.254699	0.11874	0.228283
	Tau	50.06				0.128513	0.238691	0.284214
	Span	0.2425				0.248941	0.231915	0.226771
						0.275863	0.218643	0.240402
						0.225747	0.237915	0.280422
						0.286979	0.248893	0.25388
						0.243441	0.256682	0.193299
						0.242886	0.272617	0.210171
						0.236251	0.23563	0.246554
						0.222338	0.251033	0.196895
						0.232072	0.276698	0.217619
							0.20388
							0.286028
					Mean	0.2339	0.2342	0.2303
					SEM	0.01038	0.009969	0.008432
					Dunnett's test P value		0.9996	0.9516

### Sheet: Figure S2
B	Δt=50 ms	Mean_50 ms	SEM_50 ms	Dunnett's test P value
	WT	1.31	0.0775
	Doc2αKO	1.28	0.0829	0.9191
	syt7KO	0.52	0.0252	<0.0001	***
	Δt=100 ms	Mean_100 ms	SEM_100 ms	Dunnett's test P value
	WT	1.04	0.0588
	Doc2αKO	1.03	0.0406	0.9953
	syt7KO	0.57	0.0338	<0.0001	***

### Sheet: Figure S3
A	1st pulse	2nd pulse	Ratio			Total number of boutons
	AR	AR	0.498375			Code:	The bouton responses		the bouton responses
	AR	no AR	0.171181			2	only AR		1st pulse	2nd pulse	3rd pulse	Bouton No.
	no AR	AR	0.180932			1	only SR		0	1	1	1
	no AR	no AR	0.149512			0	no response		0	1	2	3
						3	SR+AR		0	1	3	1
	2nd pulse	3rd pulse	Ratio						0	2	1	1
	AR	AR	0.523294						0	2	2	4
	AR	no AR	0.156013			List of Abbreviations			0	2	3	1
	no AR	AR	0.170098			AR	asynchronous release		0	3	2	1
	no AR	no AR	0.150596			SR	synchronous release		0	3	3	1
									1	0	0	1
B	For all three of the first stimuli in a 10 Hz train:								1	0	2	1
	Responses	Percent	No. of boutons out of 923						1	1	1	78
	AR only	5.53	51						1	1	2	16
	SR only	8.45	78						1	1	3	37
	AR	40.4	373						1	2	0	1
									1	2	1	18
									1	2	2	20
									1	2	3	22
									1	3	1	37
									1	3	2	20
									1	3	3	41
									2	0	2	1
									2	0	3	2
									2	1	0	2
									2	1	1	11
									2	1	2	15
									2	1	3	26
									2	2	0	2
									2	2	1	16
									2	2	2	51
									2	2	3	43
									2	3	1	26
									2	3	2	44
									2	3	3	67
									3	0	3	2
									3	1	1	46
									3	1	2	14
									3	1	3	39
									3	2	0	1
									3	2	1	15
									3	2	2	27
									3	2	3	21
									3	3	1	27
									3	3	2	37
									3	3	3	83
											sum	923

### Sheet: Figure S11
			WT		Doc2αKO		syt7KO		EGTA-AM		Doc2α/syt7 DKO
		Stimulation No.	Mean	SEM	Mean	SEM	Mean	SEM	Mean	SEM	Mean	SEM
		1	1	0	1	0	1	0	1	0	1	0
		2	1.26531	0.0302167	1.1698	0.0360023	0.736517	0.0401161	0.948067	0.0418778	0.929927	0.0271064
		3	0.836148	0.0411205	0.981718	0.0452698	0.661919	0.0237522	0.845825	0.0245126	0.904925	0.0307533
		4	0.777394	0.0520506	0.956662	0.0496937	0.642296	0.0218935	0.752621	0.0269352	0.885003	0.0291957
		5	0.757366	0.065306	0.937501	0.0551722	0.618164	0.0276398	0.743809	0.0251442	0.806042	0.0252976
		6	0.736416	0.0458163	0.914571	0.0543268	0.596181	0.0305934	0.729312	0.0275352	0.80177	0.018155
		7	0.723304	0.0514615	0.907139	0.0561638	0.584828	0.0266329	0.711115	0.0263219	0.74127	0.0322423
		8	0.713608	0.0460811	0.892641	0.0620373	0.562174	0.0261567	0.700308	0.0282753	0.713315	0.0307641
		9	0.705079	0.0433694	0.874218	0.0574547	0.546899	0.0412222	0.696735	0.0268718	0.699882	0.0260279
		10	0.698706	0.0460403	0.862682	0.0591311	0.542796	0.0296103	0.682242	0.0320113	0.670719	0.029196
		11	0.677092	0.0375524	0.846857	0.0530557	0.529051	0.0296661	0.660242	0.0199183	0.64245	0.0285763
		12	0.661754	0.0430499	0.832895	0.0574542	0.515572	0.0445579	0.650869	0.033604	0.637317	0.0344021
		13	0.650792	0.0444918	0.82288	0.0488297	0.499485	0.0420999	0.641133	0.0280041	0.614388	0.0320826
		14	0.612166	0.0491025	0.813336	0.0558707	0.488588	0.0408934	0.633629	0.0312387	0.577294	0.0314328
		15	0.596695	0.0422616	0.794747	0.0468355	0.48201	0.0383372	0.626321	0.0271396	0.579167	0.0403859
		16	0.592388	0.0453882	0.765661	0.0542295	0.465718	0.0358027	0.613416	0.0346962	0.55196	0.0408515
		17	0.575171	0.0386181	0.748318	0.0483763	0.455911	0.054952	0.600787	0.0297994	0.516547	0.0499663
		18	0.561018	0.0428054	0.728254	0.0536963	0.417546	0.0491248	0.586483	0.0372239	0.464758	0.0475624
		19	0.507483	0.040167	0.7103	0.0525773	0.391151	0.048627	0.576627	0.0325436	0.47255	0.0503917
		20	0.517101	0.0362318	0.698383	0.0572183	0.388589	0.0400128	0.532439	0.0442271	0.452731	0.046393
		21	0.483619	0.0428583	0.685324	0.0536592	0.374794	0.0480671	0.553794	0.0332369	0.423898	0.0496472
		22	0.50186	0.0429403	0.652364	0.0562047	0.351792	0.0397724	0.535925	0.0428662	0.394276	0.0466187
		23	0.468488	0.040327	0.644159	0.0526724	0.323358	0.0397646	0.516246	0.0380466	0.391847	0.0389242
		24	0.459546	0.0421177	0.586344	0.0534124	0.321303	0.0401916	0.502002	0.0421861	0.383246	0.0452495
		25	0.459847	0.0399835	0.564397	0.0515622	0.318988	0.0445578	0.490152	0.03854	0.339785	0.0467709
		26	0.462064	0.0400275	0.570094	0.0489978	0.300789	0.0441089	0.472495	0.041066	0.336623	0.0458095
		27	0.453976	0.0389058	0.522934	0.0490982	0.292693	0.0463503	0.463619	0.0366216	0.332455	0.0479117
		28	0.455705	0.0327741	0.481781	0.0470429	0.289492	0.0449938	0.459924	0.0428936	0.319262	0.0510424
		29	0.418344	0.0404485	0.476291	0.0457563	0.26523	0.0508492	0.420202	0.0429508	0.284133	0.0465052
		30	0.404218	0.0374203	0.470514	0.0476762	0.243074	0.0334531	0.416516	0.0405776	0.280237	0.0390912
		31	0.379402	0.0410018	0.439708	0.0446256	0.236851	0.0394067	0.393448	0.0416872	0.239226	0.0415629
		32	0.39659	0.0348637	0.43643	0.0437704	0.217404	0.0373937	0.406224	0.0410881	0.240092	0.0385992
		33	0.392743	0.0347642	0.437123	0.0473383	0.204601	0.0312346	0.389903	0.0411987	0.208937	0.0338002
		34	0.393246	0.0389428	0.4254	0.0468093	0.21128	0.0346441	0.401174	0.0378943	0.198637	0.0406395
		35	0.422117	0.0393889	0.410383	0.0440032	0.199269	0.0479857	0.412235	0.0444223	0.19848	0.0403694
		36	0.424735	0.0367756	0.426669	0.0494693	0.214337	0.0327407	0.418443	0.0401186	0.197908	0.0391532
		37	0.384213	0.0310855	0.400024	0.0423359	0.18205	0.031903	0.399055	0.0395471	0.173642	0.0325028
		38	0.384261	0.0326813	0.418184	0.0433828	0.19408	0.026489	0.392574	0.0377466	0.183914	0.0285131
		39	0.363107	0.0308081	0.420898	0.043959	0.188458	0.0305761	0.383323	0.039396	0.173626	0.0328841
		40	0.383427	0.0349905	0.428266	0.0449679	0.178366	0.0246666	0.388754	0.0392339	0.149679	0.0279494
		41	0.372934	0.0345627	0.411577	0.0459263	0.170331	0.0291679	0.399061	0.0419048	0.129142	0.0223139
		42	0.366113	0.0339732	0.40111	0.0456036	0.154933	0.0273161	0.38581	0.0366249	0.153784	0.0304634
		43	0.397827	0.0349097	0.409791	0.0392903	0.176633	0.0261448	0.394309	0.0333474	0.135468	0.0299465
		44	0.347841	0.0309591	0.408629	0.0456119	0.175861	0.0293959	0.37578	0.0347992	0.127434	0.0250355
		45	0.368307	0.031774	0.414058	0.0434916	0.176694	0.0263887	0.379289	0.0353478	0.116412	0.026217
		46	0.351724	0.0290062	0.427064	0.0442132	0.168826	0.0290244	0.385967	0.0375567	0.100364	0.0269114
		47	0.370891	0.0327886	0.417958	0.038557	0.168154	0.0279117	0.382225	0.0354437	0.115608	0.0251359
		48	0.380369	0.0328599	0.418126	0.0473648	0.169039	0.0265765	0.383524	0.0334464	0.0963717	0.027159
		49	0.350934	0.0317011	0.41839	0.0397128	0.170234	0.0272734	0.379884	0.0326984	0.107166	0.0264707
		50	0.335813	0.0324205	0.416308	0.043937	0.176511	0.0258606	0.384368	0.0333559	0.0842264	0.026341
