## Supplementary Table 1 for "Synaptotagmin 7 docks synaptic vesicles to support facilitation and Doc2α-triggered asynchronous release"

### Sheet: doc2 descriptive stats
	doc2a +/+ no stim	doc2a +/+ 5 ms	doc2a +/+ 11 ms	doc2a +/+ 14 ms	doc2a -/- no stim	doc2a -/- 5 ms	doc2a -/- 11 ms	doc2a -/- 14 ms
Number of values	327	229	336	192	330	231	352	321
Minimum	0	0	0	0	0	0	0	0
25% Percentile	0	0	0	0	0	0	0	0
Median	0	0	0	0	0	0	0	0
75% Percentile	0	1	0	0	0	1	0	0
Maximum	1	3	2	1	1	3	1	1
Range	1	3	2	1	1	3	1	1
95% CI of median
Actual confidence level	0.9537	0.9528	0.9566	0.9639	0.9585	0.9518	0.9516	0.9557
Lower confidence limit	0	0	0	0	0	0	0	0
Upper confidence limit	0	0	0	0	0	0	0	0
Mean	0.02141	0.345	0.08036	0.03646	0.01515	0.3203	0.02557	0.006231
Std. Deviation	0.145	0.5988	0.283	0.1879	0.1223	0.5834	0.1581	0.07881
Std. Error of Mean	0.008016	0.03957	0.01544	0.01356	0.006735	0.03839	0.008425	0.004399
Lower 95% CI of mean	0.005637	0.267	0.04999	0.009708	0.001903	0.2447	0.008998	-0.002424
Upper 95% CI of mean	0.03718	0.4229	0.1107	0.06321	0.0284	0.396	0.04214	0.01488
Coefficient of variation	6.772	1.736	3.522	5.154	8.075	1.821	6.182	12.65
Skewness	6.644	1.793	3.492	4.985	7.975	1.792	6.037	12.61
Kurtosis	42.4	3.242	11.88	23.09	61.97	2.79	34.64	158
Sum	7	79	27	7	5	74	9	2

### Sheet: doc2 hypothesis testing
Table Analyzed	pits in az		Number of families	1
			Number of comparisons per family	16
Brown-Forsythe ANOVA test			Alpha	0.05
F* (DFn, DFd)	44.20 (7.000, 698.5)
P value	<0.0001		Games-Howell's multiple comparisons test	Mean Diff.	95.00% CI of diff.	Below threshold?	Summary	Adjusted P Value
P value summary	****		doc2a +/+ no stim vs. doc2a +/+ 5 ms	-0.3236	-0.4470 to -0.2001	Yes	****	<0.0001	A-B
Significant diff. among means (P < 0.05)?	Yes		doc2a +/+ no stim vs. doc2a +/+ 11 ms	-0.05895	-0.1119 to -0.006001	Yes	*	0.0172	A-C
			doc2a +/+ no stim vs. doc2a +/+ 14 ms	-0.01505	-0.06311 to 0.03301	No	ns	0.9801	A-D
Welch's ANOVA test			doc2a +/+ 5 ms vs. doc2a +/+ 11 ms	0.2646	0.1350 to 0.3943	Yes	****	<0.0001	B-C
W (DFn, DFd)	22.21 (7.000, 891.7)		doc2a +/+ 5 ms vs. doc2a +/+ 14 ms	0.3085	0.1808 to 0.4363	Yes	****	<0.0001	B-D
P value	<0.0001		doc2a +/+ 11 ms vs. doc2a +/+ 14 ms	0.0439	-0.01864 to 0.1064	No	ns	0.393	C-D
P value summary	****		doc2a -/- no stim vs. doc2a -/- 5 ms	-0.3052	-0.4244 to -0.1860	Yes	****	<0.0001	E-F
Significant diff. among means (P < 0.05)?	Yes		doc2a -/- no stim vs. doc2a -/- 11 ms	-0.01042	-0.04321 to 0.02238	No	ns	0.979	E-G
			doc2a -/- no stim vs. doc2a -/- 14 ms	0.008921	-0.01555 to 0.03339	No	ns	0.9548	E-H
Data summary			doc2a -/- 5 ms vs. doc2a -/- 14 ms	0.3141	0.1959 to 0.4323	Yes	****	<0.0001	F-H
Number of treatments (columns)	8		doc2a -/- 5 ms vs. doc2a -/- 11 ms	0.2948	0.1747 to 0.4149	Yes	****	<0.0001	F-G
Number of values (total)	2318		doc2a -/- 11 ms vs. doc2a -/- 14 ms	0.01934	-0.009585 to 0.04826	No	ns	0.4594	G-H
			doc2a +/+ no stim vs. doc2a -/- no stim	0.006255	-0.02558 to 0.03809	No	ns	0.9989	A-E
			doc2a +/+ 5 ms vs. doc2a -/- 5 ms	0.02463	-0.1432 to 0.1925	No	ns	0.9998	B-F
			doc2a +/+ 11 ms vs. doc2a -/- 11 ms	0.05479	0.001263 to 0.1083	Yes	*	0.0405	C-G
			doc2a +/+ 14 ms vs. doc2a -/- 14 ms	0.03023	-0.01338 to 0.07384	No	ns	0.4051	D-H
			Test details	Mean 1	Mean 2	Mean Diff.	SE of diff.	n1	n2	t	DF
			doc2a +/+ no stim vs. doc2a +/+ 5 ms	0.02141	0.345	-0.3236	0.04037	327	229	8.015	246.8
			doc2a +/+ no stim vs. doc2a +/+ 11 ms	0.02141	0.08036	-0.05895	0.0174	327	336	3.389	502.4
			doc2a +/+ no stim vs. doc2a +/+ 14 ms	0.02141	0.03646	-0.01505	0.01575	327	192	0.9554	324.6
			doc2a +/+ 5 ms vs. doc2a +/+ 11 ms	0.345	0.08036	0.2646	0.04247	229	336	6.23	298
			doc2a +/+ 5 ms vs. doc2a +/+ 14 ms	0.345	0.03646	0.3085	0.04183	229	192	7.376	280.1
			doc2a +/+ 11 ms vs. doc2a +/+ 14 ms	0.08036	0.03646	0.0439	0.02055	336	192	2.136	514.3
			doc2a -/- no stim vs. doc2a -/- 5 ms	0.01515	0.3203	-0.3052	0.03897	330	231	7.831	244.2
			doc2a -/- no stim vs. doc2a -/- 11 ms	0.01515	0.02557	-0.01042	0.01079	330	352	0.9658	656.8
			doc2a -/- no stim vs. doc2a -/- 14 ms	0.01515	0.006231	0.008921	0.008044	330	321	1.109	564
			doc2a -/- 5 ms vs. doc2a -/- 14 ms	0.3203	0.006231	0.3141	0.03864	231	321	8.129	236.1
			doc2a -/- 5 ms vs. doc2a -/- 11 ms	0.3203	0.02557	0.2948	0.0393	231	352	7.5	252.3
			doc2a -/- 11 ms vs. doc2a -/- 14 ms	0.02557	0.006231	0.01934	0.009504	352	321	2.035	525.6
			doc2a +/+ no stim vs. doc2a -/- no stim	0.02141	0.01515	0.006255	0.01047	327	330	0.5975	635.1
			doc2a +/+ 5 ms vs. doc2a -/- 5 ms	0.345	0.3203	0.02463	0.05513	229	231	0.4468	457.5
			doc2a +/+ 11 ms vs. doc2a -/- 11 ms	0.08036	0.02557	0.05479	0.01759	336	352	3.115	520.2
			doc2a +/+ 14 ms vs. doc2a -/- 14 ms	0.03646	0.006231	0.03023	0.01426	192	321	2.12	231.8

### Sheet: syt7 descriptive stats
	syt7 +/+ no stim	syt7 +/+ 5 ms	syt7 +/+ 11 ms	syt7 +/+ 14 ms	syt7 -/- no stim	syt7 -/- 5 ms	syt7 -/- 11 ms	syt7 -/- 14 ms
Minimum	0	0	0	0	0	0	0	0
25% Percentile	0	0	0	0	0	0	0	0
Median	0	0	0	0	0	0	0	0
75% Percentile	0	0	0	0	0	0	0	0
Maximum	1	2	3	2	1	3	2	1
Range	1	2	3	2	1	3	2	1
95% CI of median
Actual confidence level	95.86%	95.18%	95.86%	95.93%	95.64%	95.95%	95.28%	95.39%
Lower confidence limit	0	0	0	0	0	0	0	0
Upper confidence limit	0	0	0	0	0	0	0	0
Mean	0.03226	0.2222	0.129	0.04348	0.03627	0.2791	0.1354	0.06132
Std. Deviation	0.1771	0.4692	0.399	0.2247	0.1874	0.5262	0.3554	0.2405
Std. Error of Mean	0.01202	0.03193	0.02709	0.01482	0.01349	0.03589	0.02349	0.01652
Lower 95% CI of mean	0.008563	0.1593	0.07565	0.01428	0.009657	0.2083	0.08909	0.02876
Upper 95% CI of mean	0.05595	0.2851	0.1824	0.07268	0.06288	0.3498	0.1817	0.09388
Coefficient of variation	549.0%	211.1%	309.2%	516.9%	516.8%	188.6%	262.6%	392.2%
Skewness	5.332	2.003	3.694	5.617	5	1.933	2.437	3.683
Kurtosis	26.67	3.3	16.6	34.49	23.24	3.999	4.963	11.67
Sum	7	48	28	10	7	60	31	13

### Sheet: syt7 hypothesis testing
Table Analyzed	pits in az		Number of families	1
			Number of comparisons per family	16
Brown-Forsythe ANOVA test			Alpha	0.05
F* (DFn, DFd)	15.37 (7.000, 1132)
P value	<0.0001		Games-Howell's multiple comparisons test	Mean Diff.	95.00% CI of diff.	Below threshold?	Summary	Adjusted P Value
P value summary	****		syt7 +/+ no stim vs. syt7 +/+ 5 ms	-0.19	-0.2942 to -0.08576	Yes	****	<0.0001	A-B
Significant diff. among means (P < 0.05)?	Yes		syt7 +/+ no stim vs. syt7 +/+ 11 ms	-0.09677	-0.1872 to -0.006314	Yes	*	0.0265	A-C
			syt7 +/+ no stim vs. syt7 +/+ 14 ms	-0.01122	-0.06934 to 0.04690	No	ns	0.999	A-D
Welch's ANOVA test			syt7 +/+ 5 ms vs. syt7 +/+ 11 ms	0.09319	-0.03435 to 0.2207	No	ns	0.3384	B-C
W (DFn, DFd)	12.57 (7.000, 730.9)		syt7 +/+ 5 ms vs. syt7 +/+ 14 ms	0.1787	0.07132 to 0.2862	Yes	****	<0.0001	B-D
P value	<0.0001		syt7 +/+ 11 ms vs. syt7 +/+ 14 ms	0.08555	-0.008616 to 0.1797	No	ns	0.1059	C-D
P value summary	****		syt7 -/- no stim vs. syt7 -/- 5 ms	-0.2428	-0.3599 to -0.1257	Yes	****	<0.0001	E-F
Significant diff. among means (P < 0.05)?	Yes		syt7 -/- no stim vs. syt7 -/- 11 ms	-0.0991	-0.1817 to -0.01651	Yes	**	0.007	E-G
			syt7 -/- no stim vs. syt7 -/- 14 ms	-0.02505	-0.09004 to 0.03994	No	ns	0.9387	E-H
Data summary			syt7 -/- 5 ms vs. syt7 -/- 11 ms	0.1437	0.01296 to 0.2744	Yes	*	0.0199	F-G
Number of treatments (columns)	8		syt7 -/- 5 ms vs. syt7 -/- 14 ms	0.2177	0.09716 to 0.3383	Yes	****	<0.0001	F-H
Number of values (total)	1729		syt7 -/- 11 ms vs. syt7 -/- 14 ms	0.07405	-0.01344 to 0.1615	No	ns	0.1667	G-H
			syt7 +/+ no stim vs. syt7 -/- no stim	-0.004011	-0.05908 to 0.05106	No	ns	>0.9999	A-E
			syt7 +/+ 5 ms vs. syt7 -/- 5 ms	-0.05685	-0.2032 to 0.08947	No	ns	0.9364	B-F
			syt7 +/+ 11 ms vs. syt7 -/- 11 ms	-0.006339	-0.1155 to 0.1029	No	ns	>0.9999	C-G
			syt7 +/+ 14 ms vs. syt7 -/- 14 ms	-0.01784	-0.08543 to 0.04974	No	ns	0.9929	D-H
			Test details	Mean 1	Mean 2	Mean Diff.	SE of diff.	n1	n2	t	DF
			syt7 +/+ no stim vs. syt7 +/+ 5 ms	0.03226	0.2222	-0.19	0.03411	217	216	5.569	274.8
			syt7 +/+ no stim vs. syt7 +/+ 11 ms	0.03226	0.129	-0.09677	0.02963	217	217	3.266	297.9
			syt7 +/+ no stim vs. syt7 +/+ 14 ms	0.03226	0.04348	-0.01122	0.01908	217	230	0.588	431.5
			syt7 +/+ 5 ms vs. syt7 +/+ 11 ms	0.2222	0.129	0.09319	0.04187	216	217	2.226	419.5
			syt7 +/+ 5 ms vs. syt7 +/+ 14 ms	0.2222	0.04348	0.1787	0.0352	216	230	5.078	304.4
			syt7 +/+ 11 ms vs. syt7 +/+ 14 ms	0.129	0.04348	0.08555	0.03087	217	230	2.771	336.2
			syt7 -/- no stim vs. syt7 -/- 5 ms	0.03627	0.2791	-0.2428	0.03834	193	215	6.333	272.7
			syt7 -/- no stim vs. syt7 -/- 11 ms	0.03627	0.1354	-0.0991	0.02709	193	229	3.659	357.1
			syt7 -/- no stim vs. syt7 -/- 14 ms	0.03627	0.06132	-0.02505	0.02133	193	212	1.175	393.8
			syt7 -/- 5 ms vs. syt7 -/- 11 ms	0.2791	0.1354	0.1437	0.04289	215	229	3.35	372.5
			syt7 -/- 5 ms vs. syt7 -/- 14 ms	0.2791	0.06132	0.2177	0.03951	215	212	5.512	300.6
			syt7 -/- 11 ms vs. syt7 -/- 14 ms	0.1354	0.06132	0.07405	0.02871	229	212	2.579	402.8
			syt7 +/+ no stim vs. syt7 -/- no stim	0.03226	0.03627	-0.004011	0.01807	217	193	0.222	396
			syt7 +/+ 5 ms vs. syt7 -/- 5 ms	0.2222	0.2791	-0.05685	0.04803	216	215	1.184	423
			syt7 +/+ 11 ms vs. syt7 -/- 11 ms	0.129	0.1354	-0.006339	0.03585	217	229	0.1768	431.7
			syt7 +/+ 14 ms vs. syt7 -/- 14 ms	0.04348	0.06132	-0.01784	0.02219	230	212	0.8041	430.4
