## Supplementary Table 2 for "Synaptotagmin 7 docks synaptic vesicles to support facilitation and Doc2α-triggered asynchronous release"

### Sheet: doc2 descriptive stats
	doc2a +/+ no stim	doc2a +/+ 5 ms	doc2a +/+ 11 ms	doc2a +/+ 14 ms	doc2a -/- no stim	doc2a -/- 5 ms	doc2a -/- 11 ms	doc2a -/- 14 ms
Number of values	327	229	336	192	330	231	351	322
Minimum	0	0	0	0	0	0	0	0
25% Percentile	1	0	0	1	1	0	1	1
Median	2	1	1	2	2	1	1	2
75% Percentile	2	1	1	2	2	1	2	2
Maximum	6	5	6	5	7	5	7	6
Range	6	5	6	5	7	5	7	6
95% CI of median
Actual confidence level	95.37%	95.28%	95.66%	96.39%	95.85%	95.18%	95.76%	96.10%
Lower confidence limit	2	1	1	2	2	1	1	2
Upper confidence limit	2	1	1	2	2	1	1	2
Mean	1.896	0.9083	1	1.75	1.848	1.113	1.399	1.634
Std. Deviation	0.9308	1.015	0.9175	0.8979	1.038	1.015	1.077	0.9744
Std. Error of Mean	0.05148	0.0671	0.05005	0.0648	0.05714	0.0668	0.0575	0.0543
Lower 95% CI of mean	1.795	0.7761	0.9015	1.622	1.736	0.9809	1.286	1.527
Upper 95% CI of mean	1.997	1.041	1.098	1.878	1.961	1.244	1.512	1.74
Coefficient of variation	49.09%	111.8%	91.75%	51.31%	56.15%	91.25%	77.01%	59.65%
Skewness	0.5758	1.453	1.586	0.07673	0.6844	1.205	1.208	0.3622
Kurtosis	2.142	2.413	4.667	0.7253	2.725	1.532	2.997	1.287
Sum	620	208	336	336	610	257	491	526

### Sheet: doc2 hypothesis testing
Table Analyzed	docked sv		Number of families	1
			Number of comparisons per family	16
Brown-Forsythe ANOVA test			Alpha	0.05
F* (DFn, DFd)	45.35 (7.000, 2184)
P value	<0.0001		Games-Howell's multiple comparisons test	Mean Diff.	95.00% CI of diff.	Below threshold?	Summary	Adjusted P Value
P value summary	****		doc2a +/+ no stim vs. doc2a +/+ 5 ms	0.9877	0.7302 to 1.245	Yes	****	<0.0001	A-B
Significant diff. among means (P < 0.05)?	Yes		doc2a +/+ no stim vs. doc2a +/+ 11 ms	0.896	0.6777 to 1.114	Yes	****	<0.0001	A-C
			doc2a +/+ no stim vs. doc2a +/+ 14 ms	0.146	-0.1061 to 0.3982	No	ns	0.6446	A-D
Welch's ANOVA test			doc2a +/+ 5 ms vs. doc2a +/+ 11 ms	-0.0917	-0.3466 to 0.1632	No	ns	0.9576	B-C
W (DFn, DFd)	46.72 (7.000, 933.3)		doc2a +/+ 5 ms vs. doc2a +/+ 14 ms	-0.75	-0.9995 to -0.5005	Yes	****	<0.0001	C-D
P value	<0.0001		doc2a +/+ 11 ms vs. doc2a +/+ 14 ms	-0.8417	-1.126 to -0.5575	Yes	****	<0.0001	B-D
P value summary	****		doc2a -/- no stim vs. doc2a -/- 5 ms	0.7359	0.4684 to 1.003	Yes	****	<0.0001	E-F
Significant diff. among means (P < 0.05)?	Yes		doc2a -/- no stim vs. doc2a -/- 11 ms	0.4496	0.2032 to 0.6961	Yes	****	<0.0001	E-G
			doc2a -/- no stim vs. doc2a -/- 14 ms	0.2149	-0.02474 to 0.4546	No	ns	0.1164	E-H
Data summary			doc2a -/- 5 ms vs. doc2a -/- 14 ms	-0.2863	-0.5546 to -0.01806	Yes	*	0.027	F-G
Number of treatments (columns)	8		doc2a -/- 5 ms vs. doc2a -/- 11 ms	-0.521	-0.7831 to -0.2589	Yes	****	<0.0001	F-H
Number of values (total)	2318		doc2a -/- 11 ms vs. doc2a -/- 14 ms	-0.2347	-0.4751 to 0.005782	No	ns	0.0616	G-H
			doc2a +/+ no stim vs. doc2a -/- no stim	0.04754	-0.1863 to 0.2814	No	ns	0.9986	A-E
			doc2a +/+ 5 ms vs. doc2a -/- 5 ms	-0.2043	-0.4926 to 0.08405	No	ns	0.3799	B-F
			doc2a +/+ 11 ms vs. doc2a -/- 11 ms	-0.3989	-0.6306 to -0.1671	Yes	****	<0.0001	C-G
			doc2a +/+ 14 ms vs. doc2a -/- 14 ms	0.1165	-0.1411 to 0.3740	No	ns	0.8672	D-H
			Test details	Mean 1	Mean 2	Mean Diff.	SE of diff.	n1	n2	t	DF
			doc2a +/+ no stim vs. doc2a +/+ 5 ms	1.896	0.9083	0.9877	0.08457	327	229	11.68	463.1
			doc2a +/+ no stim vs. doc2a +/+ 11 ms	1.896	1	0.896	0.0718	327	336	12.48	659.9
			doc2a +/+ no stim vs. doc2a +/+ 14 ms	1.896	1.75	0.146	0.08276	327	192	1.764	412
			doc2a +/+ 5 ms vs. doc2a +/+ 11 ms	0.9083	1	-0.0917	0.08371	229	336	1.095	456.2
			doc2a +/+ 5 ms vs. doc2a +/+ 14 ms	1	1.75	-0.75	0.08188	336	192	9.159	404.7
			doc2a +/+ 11 ms vs. doc2a +/+ 14 ms	0.9083	1.75	-0.8417	0.09328	229	192	9.023	417.8
			doc2a -/- no stim vs. doc2a -/- 5 ms	1.848	1.113	0.7359	0.0879	330	231	8.372	501.9
			doc2a -/- no stim vs. doc2a -/- 11 ms	1.848	1.399	0.4496	0.08106	330	351	5.547	678.6
			doc2a -/- no stim vs. doc2a -/- 14 ms	1.848	1.634	0.2149	0.07882	330	322	2.727	649
			doc2a -/- 5 ms vs. doc2a -/- 14 ms	1.113	1.399	-0.2863	0.08814	231	351	3.248	512.3
			doc2a -/- 5 ms vs. doc2a -/- 11 ms	1.113	1.634	-0.521	0.08608	231	322	6.052	483.2
			doc2a -/- 11 ms vs. doc2a -/- 14 ms	1.399	1.634	-0.2347	0.07909	351	322	2.967	670.9
			doc2a +/+ no stim vs. doc2a -/- no stim	1.896	1.848	0.04754	0.0769	327	330	0.6182	648.6
			doc2a +/+ 5 ms vs. doc2a -/- 5 ms	0.9083	1.113	-0.2043	0.09468	229	231	2.157	458
			doc2a +/+ 11 ms vs. doc2a -/- 11 ms	1	1.399	-0.3989	0.07623	336	351	5.232	675.9
			doc2a +/+ 14 ms vs. doc2a -/- 14 ms	1.75	1.634	0.1165	0.08454	192	322	1.377	427.9

### Sheet: syt7 descriptive stats
	syt7 +/+ no stim	syt7 +/+ 5 ms	syt7 +/+ 11 ms	syt7 +/+ 14 ms	syt7 -/- no stim	syt7 -/- 5 ms	syt7 -/- 11 ms	syt7 -/- 14 ms
Minimum	0	0	0	0	0	0	0	0
25% Percentile	2	1	1	1	1	0	0	0
Median	2	1	1	2	2	1	1	1
75% Percentile	3	2	2	2	3	1	1	1
Maximum	7	8	7	11	7	4	6	6
Range	7	8	7	11	7	4	6	6
95% CI of median
Actual confidence level	95.86%	95.18%	95.86%	95.93%	95.64%	95.95%	95.93%	95.39%
Lower confidence limit	2	1	1	2	2	1	1	1
Upper confidence limit	2	1	1	2	2	1	1	1
Mean	2.189	1.519	1.355	1.93	2.119	1.065	1.065	1.094
Std. Deviation	1.238	1.336	1.146	1.266	1.242	0.925	1.208	1.089
Std. Error of Mean	0.08407	0.09092	0.0778	0.08346	0.08941	0.06308	0.07964	0.07478
Lower 95% CI of mean	2.023	1.339	1.202	1.766	1.943	0.9408	0.9083	0.9469
Upper 95% CI of mean	2.355	1.698	1.508	2.095	2.296	1.189	1.222	1.242
Coefficient of variation	56.57%	88.00%	84.59%	65.57%	58.62%	86.84%	113.4%	99.49%
Skewness	0.6834	1.524	1.656	1.969	0.8588	0.9785	1.824	1.457
Kurtosis	1.471	3.708	4.2	11.33	1.838	1.084	4.327	2.684
Sum	475	328	294	444	409	229	245	232

### Sheet: syt7 hypothesis testing
Table Analyzed	docked_sv		Number of families	1
			Number of comparisons per family	16
Brown-Forsythe ANOVA test			Alpha	0.05
F* (DFn, DFd)	34.57 (7.000, 1657)
P value	<0.0001		Games-Howell's multiple comparisons test	Mean Diff.	95.00% CI of diff.	Below threshold?	Summary	Adjusted P Value
P value summary	****		syt7 +/+ no stim vs. syt7 +/+ 5 ms	0.6704	0.2932 to 1.048	Yes	****	<0.0001	A-B
Significant diff. among means (P < 0.05)?	Yes		syt7 +/+ no stim vs. syt7 +/+ 11 ms	0.8341	0.4852 to 1.183	Yes	****	<0.0001	A-C
			syt7 +/+ no stim vs. syt7 +/+ 14 ms	0.2585	-0.1023 to 0.6193	No	ns	0.3645	A-D
Welch's ANOVA test			syt7 +/+ 5 ms vs. syt7 +/+ 11 ms	0.1637	-0.2008 to 0.5282	No	ns	0.8714	B-C
W (DFn, DFd)	35.67 (7.000, 734.8)		syt7 +/+ 5 ms vs. syt7 +/+ 14 ms	-0.4119	-0.7878 to -0.03602	Yes	*	0.0205	B-D
P value	<0.0001		syt7 +/+ 11 ms vs. syt7 +/+ 14 ms	-0.5756	-0.9231 to -0.2281	Yes	****	<0.0001	C-D
P value summary	****		syt7 -/- no stim vs. syt7 -/- 5 ms	1.054	0.7204 to 1.388	Yes	****	<0.0001	E-F
Significant diff. among means (P < 0.05)?	Yes		syt7 -/- no stim vs. syt7 -/- 11 ms	1.054	0.6891 to 1.419	Yes	****	<0.0001	E-G
			syt7 -/- no stim vs. syt7 -/- 14 ms	1.025	0.6696 to 1.380	Yes	****	<0.0001	E-H
Data summary			syt7 -/- 5 ms vs. syt7 -/- 11 ms	-0.0001011	-0.3096 to 0.3094	No	ns	>0.9999	F-G
Number of treatments (columns)	8		syt7 -/- 5 ms vs. syt7 -/- 14 ms	-0.02922	-0.3273 to 0.2688	No	ns	>0.9999	F-H
Number of values (total)	1730		syt7 -/- 11 ms vs. syt7 -/- 14 ms	-0.02912	-0.3618 to 0.3036	No	ns	>0.9999	G-H
			syt7 +/+ no stim vs. syt7 -/- no stim	0.06977	-0.3042 to 0.4437	No	ns	0.9992	A-E
			syt7 +/+ 5 ms vs. syt7 -/- 5 ms	0.4534	0.1161 to 0.7907	Yes	**	0.0013	B-F
			syt7 +/+ 11 ms vs. syt7 -/- 11 ms	0.2896	-0.04942 to 0.6287	No	ns	0.1581	C-G
			syt7 +/+ 14 ms vs. syt7 -/- 14 ms	0.8361	0.4948 to 1.177	Yes	****	<0.0001	D-H
			Test details	Mean 1	Mean 2	Mean Diff.	SE of diff.	n1	n2	t	DF
			syt7 +/+ no stim vs. syt7 +/+ 5 ms	2.189	1.519	0.6704	0.1238	217	216	5.414	428.2
			syt7 +/+ no stim vs. syt7 +/+ 11 ms	2.189	1.355	0.8341	0.1145	217	217	7.282	429.4
			syt7 +/+ no stim vs. syt7 +/+ 14 ms	2.189	1.93	0.2585	0.1185	217	230	2.182	444.4
			syt7 +/+ 5 ms vs. syt7 +/+ 11 ms	1.519	1.355	0.1637	0.1197	216	217	1.368	420.6
			syt7 +/+ 5 ms vs. syt7 +/+ 14 ms	1.519	1.93	-0.4119	0.1234	216	230	3.337	438
			syt7 +/+ 11 ms vs. syt7 +/+ 14 ms	1.355	1.93	-0.5756	0.1141	217	230	5.045	444.3
			syt7 -/- no stim vs. syt7 -/- 5 ms	2.119	1.065	1.054	0.1094	193	215	9.633	352.4
			syt7 -/- no stim vs. syt7 -/- 11 ms	2.119	1.065	1.054	0.1197	193	230	8.802	404.2
			syt7 -/- no stim vs. syt7 -/- 14 ms	2.119	1.094	1.025	0.1166	193	212	8.792	383.7
			syt7 -/- 5 ms vs. syt7 -/- 11 ms	1.065	1.065	-0.0001011	0.1016	215	230	0.0009953	426.7
			syt7 -/- 5 ms vs. syt7 -/- 14 ms	1.065	1.094	-0.02922	0.09783	215	212	0.2987	412.3
			syt7 -/- 11 ms vs. syt7 -/- 14 ms	1.065	1.094	-0.02912	0.1092	230	212	0.2666	439.8
			syt7 +/+ no stim vs. syt7 -/- no stim	2.189	2.119	0.06977	0.1227	217	193	0.5685	402.1
			syt7 +/+ 5 ms vs. syt7 -/- 5 ms	1.519	1.065	0.4534	0.1107	216	215	4.097	382.7
			syt7 +/+ 11 ms vs. syt7 -/- 11 ms	1.355	1.065	0.2896	0.1113	217	230	2.602	445
			syt7 +/+ 14 ms vs. syt7 -/- 14 ms	1.93	1.094	0.8361	0.1121	230	212	7.461	437.9
