## Supplementary material for "Synaptotagmin 7 docks synaptic vesicles to support facilitation and Doc2α-triggered asynchronous release": Source Data for Figure 5

### Sheet: doc2 pooled
doc2a +/+ no stim	doc2a +/+ 5 ms	doc2a +/+ 11 ms	doc2a +/+ 14 ms	doc2a -/- no stim	doc2a -/- 5 ms	doc2a -/- 11 ms	doc2a -/- 14 ms		NOTE: LINE BREAKS DENOTE DATA SETS FROM DIFFERENT REPLICATES
0	0	1	0	0	0	0	0
0	0	0	0	0	0	0	0
0	1	0	0	0	2	0	0
0	0	0	0	0	0	0	0
0	0	1	0	0	0	0	0
0	0	0	0	0	0	0	0
0	0	0	0	0	0	0	0
0	0	0	0	0	1	0	0
0	0	0	0	0	0	0	0
0	0	0	0	0	0	0	0
0	1	0	0	0	2	0	0
0	0	0	0	0	1	0	0
0	1	0	0	0	0	0	0
0	1	0	0	0	0	0	0
0	0	1	0	0	0	0	0
0	2	0	0	0	0	0	0
0	0	0	0	0	0	0	0
0	0	0	1	0	1	0	0
0	0	1	0	0	0	0	0
0	0	0	0	0	0	1	0
0	0	0	0	0	0	0	0
0	1	0	0	0	0	0	0
0	0	0	0	0	1	1	0
0	0	0	0	0	0	0	0
0	0	0	0	0	0	0	0
0	2	0	0	0	0	0	0
0	0	0	0	0	1	0	0
0	0	0	0	0	0	0	0
0	1	0	0	0	0	0	0
0	0	0	0	0	0	0	0
0	1	0	0	0	0	0	0
0	0	0	0	0	1	0	0
0	1	0	0	0	0	0	0
0	1	0	0	0	1	0	0
0	0	0	0	0	1	0	0
1	1	0	0	0	1	0	0
0	0	0	0	0	1	0	0
0	0	0	0	0	0	0	0
0	0	0	0	0	1	0	0
0	1	0	0	0	0	0	0
0	1	0	0	0	0	0	0
0	1	0	0	0	0	0	0
0	1	1	0	0	1	0	0
0	1	0	1	0	0	0	0
0	1	1	0	0	0	0	0
0	0	0	0	0	0	1	0
0	1	0	0	0	1	0	0
1	0	0	0	0	0	0	0
0	0	1	0	0	0	0	0
1	0	0	0	0	0	0	0
0	0	0	0	0	2	0	0
0	0	0	0	0	0	0	0
0	0	0	0	0	0	0	0
0	0	0	0	0	2	0	0
0	1	0	0	0	0	0	0
0	0	0	0	0	1	0	0
0	0	0	0	0	0	1	0
0	0	0	0	0	0	0	0
0	0	1	0	0	0	0	0
0	0	0	0	0	0	0	0
0	1	0	0	0	0	0	0
0	0	0	0	0	1	0	0
0	0	1	0	0	0	0	1
0	0	0	0	0	0	0	0
0	0	0	0	0	0	0	0
0	2	0	0	0	2	0	0
0	0	0	0	0	0	0	0
0	1	0	0	0	0	0	0
0	1	0	0	0	2	0	0
0	0	0	0	0	0	0	0
0	0	0	0	0	2	0	0
0	1	0	0	0	0	0	0
0	0	0	0	0	0	0	0
0	2	0	0	0	0	0	0
0	1	0	0	0	0	0	0
0	3	0		0	0	0	0
0	1	0		0	1	0	0
0	1	0		0	1	0	0
0	1	0		0	0	0	0
0	3	0		0	0	0	0
0	0	0		0	0	0	0
0	0	1		0	0	0	0
0	1	0		0	1	0	0
1	0	0		0	0	0	0
0	1	0		0	0	0	0
0	0	0		1	1	0	0
0	0	1		0	1	0	0
0	2	1		0	0	0
0	0	0		0	0	0
	0	0		0	1	0
	0	0		0	0	0
	0	0		0	0	0
	0	0		0	0	0
	0	0		0	0	0
	0	0		0	2	0
	0	0		0	1	0
	0			0	2	0
	0			1	0	0
	0			0	0	0
	2			0	0	0
	0			0	0	0
	2			0	3	0
	2			0		0
	1			0		0
	1			0		0
	1			0		0
	1			0
	0			0
	0			0
	0
	1
	2
0		0	0	0	1	0	0
0		0	0	0	0	0	0
0		0	0	0	0	0	0
0		0	0	0	0	0	0
0		0	0	0	1	0	0
0		1	0	0	1	0	0
0		1	0	0	0	0	0
0		0	0	0	1	0	0
0		0	0	0	0	0	0
0		1	0	0	0	0	1
0		0	0	0	0	0	0
0		0	0	0	1	0	0
0		1	0	0	0	0	0
0		0	0	0	0	0	0
0		0	0	0	0	0	0
0		0	0	0	0	0	0
0		0	0	0	0	0	0
0		0	0	0	0	0	0
0		0	0	0	0	0	0
0		0	0	0	0	0	0
0		0	0	0	0	0	0
0		0	0	0	0	0	0
0		0	0	0	0	0	0
0		0	0	0	1	0	0
0		0	0	0	0	0	0
1		0	0	0	0	0	0
0		0	0	0	1	0	0
0		0	0	0	1	0	0
0		0	0	0	0	0	0
1		0	0	0	0	0	0
0		0	0	0	0	0	0
0		1	0	1	1	0	0
0		0	0	0	0	0	0
0		0	0	0	0	0	0
0		0	0	0	1	0	0
0		0	0	0	0	0	0
0		0	0	0	0	0	0
0		0	0	0	0	0	0
0		0	0	0	0	0	0
0		0	0	0	1	0	0
0		0	0	0	0	0	0
0		0	0	0	0	0	0
0		0	0	0	0	0	0
0		0	0	0	0	0	0
0		0	0	0	0	0	0
0		0	1	0	0	0	0
0		0	0	0	0	0	0
0		0	1	0	0	0	0
0		0	0	0	1	0	0
0		0	0	0	0	0	0
0		0	0	0	0	0	0
0		0	0	0	1	0	0
0		0	0	0	1	0	0
0		0	1	1	0	0	0
0		0	1	0	0	0	0
0		0	0	0	0	0	0
0		0	0	0	0	1	0
0		1	0	0	0	0	0
0		0	0	0	0	0	0
0		0	0	0	0	0	0
0		0	0	0	0	1	0
0		0	1	0	0	0	0
0		0	0	0	0	0	0
0		0	0	0	0	0	0
0		0	0	0	1	0	0
0		0	0	0	1	0	0
0		0	0	0	0	0	0
0		0	0	0	0	0	0
0		0	0	0	1	0	0
0		0	0	0	0	0	0
0		0	0	0	0	0	0
0		0	0	0	0	0	0
0		0	0	0	1	0	0
0		0	0	0	1	0	0
0		0	0	0	0	0	0
0		0	0	0	1	0	0
0		0	0	0	0	0	0
0		0	0	0	0	0	0
0		0	0	0	0	0	0
0		0	0	0	0	0	0
0		0	0	0	1	0	0
0		0	0	0	0	0	0
0		0	0	0	0	0	0
0		0	0	0	0	0	0
0		0	0	0	0	0	0
0		0	0	0	0	0	0
0		0	0	0	0	0	0
0		0	0	0	0	0	0
0		0	0	0	2	0	0
0		0	0	0	0	0	0
0		0	0	0	0	0	0
0		0	0	0	0	0	0
0		0	0	0	0	0	0
0		0	0	0	0	0	0
0		0	0	0	2	0	0
0		0	0	0	0	0	0
0		0	0	0	0	0	0
0		0	0	0	0	0	0
0		0	0	0	0	0	0
0		0	0	0	0	0	0
0		0	0	0	0	0	0
0		0	0	0	0	0	0
0		0	0	0	0	0	0
0		0	0		1	0	0
0		0	0		0	0	0
0		0	0		0	0	0
0		0	0		0	0	0
0		0	0		0	0	0
0		0	0		0	0	0
0		0	0		0	0	0
0		0	0		0	0	0
0		0	0		1	0	0
0		0	0		0	0	0
0		0	0		0	0	0
0		0	0		0	0	0
0		2	0		1	0	0
0		0	0		1	0	0
0		1			0	0	0
0		1			0	0	0
0		0			0	0	0
0		0			0	0	0
0		0			0		0
		0			0	0	0
					1	0	0
					0	0
					0	0
					1	0
					0	0
					0	0
						0
						0
						0
						0
						0
						0
						0
						0
						0
						0
						0
						0
						0
						0
						0
						0
						0
						0
						0
						0
						0
						0
						0
						0
						0
						0
						0
						0
						0
						0
						0
						0
						0
						0
						0
						0
						0
						0
						0
						0
						0
						0
						0
						0
						0
						0
						0
						0
						0
						0
						0
						0
						0
						0
						0
						0
						0
						0
						0
						0
						0
						0
						0
						0
						0
						0
						0
						0
						0
						0
						0
						0
						0
						1
						0
						0
						0
						0
						0
						0
						0
						0
						0
						0
						0
						1
						0
						0
						0
						0
						0
						0
						0
						0
						0
						0
						0
						0
						0
						0
						0
						0
						0
						0
						0
						0
						0
						0
						0
						0
						0
						0
						0
						0
						0
						1
						0
						0
0	0	0		0			0
0	0	0		0			0
0	0	0		0			0
0	0	0		0			0
0	0	0		0			0
0	0	0		0			0
0	0	0		0			0
0	0	0		0			0
0	0	0		0			0
0	0	0		0			0
0	1	0		0			0
0	1	0		0			0
0	0	0		0			0
0	0	0		0			0
0	0	0		0			0
0	0	0		0			0
0	0	0		0			0
0	1	0		0			0
0	0	0		0			0
0	0	0		0			0
0	1	0		0			0
0	0	0		0			0
0	0	0		0			0
0	0	0		0			0
0	1	0		0			0
0	0	0		0			0
0	0	0		0			0
0	0	0		0			0
0	0	0		0			0
0	0	0		0			0
0	0	0		0			0
0	0	0		0			0
0	1	0		0			0
0	1	0		0			0
0	1	0		0			0
0	0	0		0			0
0	0	0		0			0
1	0	0		0			0
0	1	1		0			0
0	0	0		0			0
0	0	0		0			0
0	0	0		0			0
0	0	0		0			0
0	0	0		0			0
0	0	0		0			0
0	0	0		0			0
0	1	0		0			0
0	0	1		0			0
0	0	0		0			0
0	0	0		0			0
0	0	0		0			0
0	0	0		0			0
0	0	0		0			0
0	0	0		0			0
0	0	1		0			0
0	0	1		0			0
0	0	0		0			0
0	1	0		0			0
0	0	0		0			0
0	0	0		0			0
0	0	0		0			0
0	0	0		0			0
0	0	0		0			0
0	1	0		0			0
0	1	0		0			0
0	0	0		0			0
0	0	0		0			0
0	0	0		0			0
0	0	0		0			0
0	0	0		0			0
0	0	0		0			0
0	0	0		0			0
0	0	0		0			0
0	0	0		0			0
0	0	0		0			0
0	0	0		0			0
0	0	0		1			0
0	0	0		0			0
0	0	0		0			0
0	0	0		0			0
0	0	0		0			0
0	0	0		0			0
0	0	0		0			0
0	1	0		0			0
0	0	0		0			0
0	0	0		0			0
0	0	0		0			0
0	1	0		0			0
0	0	0		0			0
0	1	0		0			0
0	1	0		0			0
0	1	0		0			0
0	0	0		0			0
0	0	0		0			0
0	1	0		0			0
0	0	0		0			0
0	0	0		0			0
0	0	0		0			0
0	0	0		0			0
0	0	0		0			0
0	0	0		0			0
0	0	0		0			0
0	0	0		0			0
0	0	0		0			0
0	0	0		0			0
0	0	0		0			0
0	0	0		0			0
0	1	0		0			0
0	0	0		0			0
0	0	0		0			0
0	0	0		0
0	1	0		0
0	0	1		0
0	0	0		0
0	0	0		0
0	1	0		0
	0	0		0
				0

### Sheet: doc2 per experiment
doc2a +/+ no stim	doc2a +/+ 5 ms	doc2a +/+ 11 ms	doc2a +/+ 14 ms	doc2a -/- no stim	doc2a -/- 5 ms	doc2a -/- 11 ms	doc2a -/- 14 ms
0.04494	0.5089	0.125	0.02667	0.01835	0.4216	0.03774	0.01149
0.008621	0.188	0.04274		0.008475			0
0.01639		0.0813	0.04274	0.01942	0.2403	0.02033	0.008065

### Sheet: syt7 pooled
syt7 +/+ no stim	syt7 +/+ 5 ms	syt7 +/+ 11 ms	syt7 +/+ 14 ms	syt7 -/- no stim	syt7 -/- 5 ms	syt7 -/- 11 ms	syt7 -/- 14 ms		NOTE: LINE BREAKS DENOTE DATA SETS FROM DIFFERENT REPLICATES
0	0	0	0	0	0	1	0
0	0	0	0	0	0	0	0
0	0	0	0	0	1	0	0
0	1	0	0	0	0	0	0
0	0	0	0	1	0	0	0
0	0	0	0	0	0	0	0
0	0	0	0	0	0	0	0
0	0	0	0	0	0	0	0
0	0	0	0	0	0	1	0
0	0	0	0	0	0	0	0
0	1	0	0	0	1	1	0
0	0	1	1	0	0	0	0
0	1	1	1	0	1	0	0
0	1	0	0	0	0	0	0
0	0	0	0	0	0	0	0
0	1	0	0	0	2	0	0
0	1	0	0	0	1	0	0
0	0	0	0	0	0	0	0
0	1	0	0	0	0	0	0
0	0	0	0	0	0	0	0
0	0	0	0	0	0	0	0
0	1	0	0	1	2	0	0
0	1	0	0	0	1	0	0
0	2	0	0	0	1	0	0
0	0	0	0	0	0	0	0
0	0	0	0	0	1	0	0
1	0	0	0	0	0	0	0
0	0	0	0	0	1	0	0
0	0	0	0	0	1	0	0
0	0	0	0	0	0	0	0
0	1	0	0	0	1	0	0
0	1	0	0	0	0	0	0
0	0	0	0	0	1	0	0
0	0	1	0	0	1	0	1
0	0	0	0	0	0	0	0
0	0	0	0	0	1	0	1
0	0	0	0	0	0	0	0
0	0	0	0	0	0	0	0
0	0	0	0	0	0	1	0
0	1	0	0	0	0	0	0
0	0	0	0	0	0	0	0
0	0	0	0	0	0	0	0
0	1	0	0	0	0	0	0
0	1	0	0	0	1	0	0
0	0	0	0	0	0	0	0
0	0	0	0	0	0	0	0
0	1	0	0	0	0	0	0
0	0	0	0	0	0	0	0
0	0	0	0	0	0	0	0
0	0	0	0	0	0	0	0
1	0	0	0	0	1	0	0
0	0	0	0	0	0	0	0
0	1	0	0	0	1	0	0
0	0	0	0	0	0	0	0
0	0	0	0	0	0	1	0
0	0	0	0	0	1	0	0
0	0	0	0	1	0	1	0
0	1	1	0	0	0	0	0
0	0	1	0	0	0	0	0
0	0	1	0	0	0	0	0
0	0	0	0	0	0	0	0
0	0	0	0	0	0	0	0
0	0	0	0	0	0	1	0
0	2	0	0	0	0	0	0
1	0	0	0	0	0	0	0
0	0	0	0	0	1	0	0
0	1	0	0	0	0	0	0
0	1	0	0	0	0	1	0
0	0	0	0	0	0	0	0
0	2	0	0	0	0	0	1
0	0	0	0	0	0	0	0
0	0	0	1	0	0	1	0
0	0	0	0	0	0	0	0
0	0	0	0	0	1	0	0
0	0	1	0	0	0	0	0
0	1	0	0	0	2	0	0
0	1	1	0	0	1	0	0
0	0	0	0	0	0	1	0
0	0	0	0	0	0	0	0
0	1	0	0	0	0	0	0
0	1	0	0	0	0	0	0
0	0	0	0	0	1	0	0
0	0	0	0	0	0	0	0
0	0	0	0	0	0	1	0
0	0	0	0	0	0	0	0
0	1	0	0	0	0	0	0
0	0	0	0	0	0	0	0
0	1	1	0	0	0	0	0
0	1	0	0	0	1	1	0
0	0	0	0	0	0	0	0
0	1	0	0	0	0	0	0
0	0	0	0	0	0	0	0
0	0	0	0	0	0	0	0
0	0	0	0	0	0	0	0
0	0	0	0	0	0	0	0
0	0	0	0	0	0	0	0
0	1	0	0	0	1	0	0
0	0	0	0	0	0	0	0
0	0	1	0	0	0	0	0
0	0	0	0	0	0	1	0
0	0	0	0	0	0	0	0
0	0	0	0	0	0	0	1
0	0	0	0	0	0	0	0
0	0	1	0	0	0	0	0
0	0	0	0	0	0	0	0
0	0	0	0	0	0	0	0
0	0	0	0	0	0	0	0
0	0	0	0	0	0	0	0
0	0	0	0	0	0	0	0
0	0	1	0	0		0	0
0	0	0		0		0	0
0	1	0		0		0	0
0		0		0		0	0
0		0				0	1
0		0				0	0
0		0					0
0		0					0
0		0					0
0		0
0
0
0
0	0	1	0	0	1	1	0
0	0	0	0	0	0	0	0
0	0	0	0	0	0	1	0
0	0	0	0	0	0	0	0
0	0	0	0	0	0	0	0
0	0	0	0	0	0	0	0
0	0	0	0	0	0	0	0
0	0	0	0	0	1	0	0
0	0	1	0	0	0	0	0
0	0	0	0	0	2	0	0
0	0	1	0	0	0	0	0
0	0	0	0	0	1	0	0
0	0	0	0	0	0	0	0
0	0	0	0	0	1	0	0
0	0	0	0	0	1	1	0
0	0	0	0	0	0	0	0
0	0	0	0	0	0	0	0
0	0	0	0	0	0	0	0
0	0	0	0	0	0	0	0
0	0	0	0	0	0	0	0
0	0	0	0	1	0	0	0
0	0	0	0	0	1	0	0
0	0	0	0	0	0	0	0
0	0	0	0	0	0	0	0
0	0	0	2	0	0	0	0
0	0	0	0	0	0	0	0
0	0	1	0	0	0	0	1
0	0	2	0	0	0	0	0
0	0	0	0	0	0	0	0
0	0	0	0	0	0	0	0
0	0	0	0	0	0	0	0
0	0	0	0	0	1	0	0
1	0	0	0	0	0	0	1
0	0	0	0	1	0	0	0
0	0	0	0	0	0	0	0
0	0	0	0	0	1	0	0
0	1	0	0	0	0	0	0
0	0	0	0	0	0	2	0
1	1	0	0	0	0	0	0
0	0	0	0	0	0	0	0
0	1	0	0	1	0	0	0
0	0	0	0	0	0	0	0
0	0	0	0	0	0	0	0
0	0	1	0	0	0	0	0
0	0	1	0	0	3	0	0
0	0	0	0	0	1	0	0
0	0	0	0	0	0	0	0
0	0	0	0	0	0	0	0
0	0	0	0	0	0	0	0
0	0	0	0	0	1	0	1
0	0	0	0	0	1	1	0
0	0	0	0	1	0	0	0
0	1	0	0	0	1	0	0
0	0	0	0	0	1	0	0
0	0	0	0	0	2	1	0
0	0	1	0	0	0	0	0
0	0	0	1	0	1	1	0
0	0	0	0	0	1	1	1
0	0	0	0	0	0	0	0
0	0	0	0	0	0	0	0
0	0	1	0	0	0	0	0
0	0	0	0	0	0	0	0
0	0	0	0	0	1	0	1
0	0	0	0	0	0	0	0
0	0	2	1	0	0	0	1
0	0	0	0	0	0	1	0
0	1	0	0	0	0	0	0
1	0	0	0	0	0	0	0
0	0	0	0	0	0	0	0
1	0	0	0	0	0	0	0
0	0	0	0	0	1	1	0
0	0	0	0	0	0	0	0
0	0	0	0	0	0	0	0
0	0	0	0	0	0	0	1
0	0	0	0	0	0	0	0
0	0	0	0	0	0	0	0
0	0	1	0	0	0	0	0
0	1	0	0	0	0	0	0
0	0	0	0	0	1	1	0
0	2	0	0	0	0	0	0
0	0	0	0		0	1	0
0	0	0	0		0	0	0
0	1	0	0		0	0	0
0	0	0	0		0	0	0
0	2	0	0		0	0	0
0	0	0	0		0	0	0
0	0	0	0		0	0	0
0	0	0	0		1	0	0
0	0	0	0		0	0	0
0	0	0	0		0	0	0
0	1	0	0		0	0	0
0	0	3	0		0	0	0
0	0	0	0		0	0	1
0	0	0	0		1	0	0
0	0	0	0		1	0
	1	0	0		0	0
	0	0	1		1	0
	0	0	0		1	1
	0		0		0	1
	0		0		0	0
	0		0		0	1
	0		0		0	0
	0		0		0	0
	0		0		0	0
			0		1	0
			0		0	0
			1			0
			1			0
			0			1
			0			0
			0			0
			0			1
			0			0
			0			0
			0
			0
			0
			0
			0
			0

### Sheet: syt7 per experiment
syt7 +/+ no stim	syt7 +/+ 5 ms	syt7 +/+ 11 ms	syt7 +/+ 14 ms	syt7 -/- no stim	syt7 -/- 5 ms	syt7 -/- 11 ms	syt7 -/- 14 ms
0.02459	0.3125	0.1008	0.02727	0.02655	0.2661	0.113	0.04237
0.04211	0.125	0.1633	0.05833	0.05	0.2925	0.1579	0.08511
