## Supplementary material for "Synaptotagmin 7 docks synaptic vesicles to support facilitation and Doc2α-triggered asynchronous release": Source Data for Figure 6

### Sheet: syt7 pooled
syt7 +/+ no stim	syt7 +/+ 5 ms	syt7 +/+ 11 ms	syt7 +/+ 14 ms	syt7 -/- no stim	syt7 -/- 5 ms	syt7 -/- 11 ms	syt7 -/- 14 ms		NOTE: LINE BREAKS DENOTE DATA SETS FROM DIFFERENT REPLICATES
2	4	4	2	2	1	6	1
1	0	2	3	3	1	0	4
2	2	2	2	3	1	2	1
1	3	0	1	2	1	0	4
3	4	1	3	4	2	3	1
2	1	1	2	2	1	0	1
3	6	1	2	5	0	0	0
2	1	0	3	1	0	2	3
1	3	0	2	3	1	2	0
3	0	2	0	2	1	0	0
4	1	1	0	5	1	0	3
4	1	1	0	2	1	1	1
2	0	1	1	1	1	0	1
0	0	0	2	3	1	0	1
1	1	2	1	1	0	3	0
4	1	2	1	2	0	2	1
1	1	1	1	5	1	1	1
2	2	2	2	0	1	1	1
1	2	1	1	2	1	1	1
4	1	0	2	2	1	1	2
2	2	0	1	2	1	6	1
1	0	2	1	2	2	1	1
2	1	1	2	1	1	2	2
1	1	1	1	2	1	3	1
1	3	1	3	2	0	1	4
4	4	1	2	3	2	1	0
1	0	1	2	1	0	4	1
2	0	1	2	3	1	2	1
3	4	1	2	2	1	0	1
2	3	1	2	2	1	0	1
2	3	1	5	3	1	0	2
2	3	1	1	2	0	2	1
2	1	2	2	2	1	0	0
5	1	1	3	2	1	0	2
7	3	2	2	2	1	1	1
2	0	2	3	1	0	1	3
1	1	1	3	2	0	0	1
2	1	0	2	3	1	0	1
2	3	1	3	5	0	1	1
1	1	1	2	1	1	1	1
5	1	3	2	2	2	2	1
1	1	3	1	1	0	1	1
1	2	2	2	3	3	0	0
2	3	1	0	1	1	0	2
2	4	1	2	4	1	1	0
2	0	1	1	2	2	0	2
4	0	1	4	2	1	0	0
2	2	1	3	4	1	2	2
2	1	1	3	4	1	1	2
1	2	2	3	3	0	2	3
1	1	2	1	2	0	1	4
2	2	2	2	3	1	2	1
3	1	2	2	2	1	2	1
0	4	4	2	1	0	1	1
0	0	1	3	2	1	0	0
2	0	0	4	0	1	0	3
2	3	1	3	2	0	0	2
4	0	3	3	4	0	0	1
4	4	1	5	2	0	1	2
3	1	2	2	2	0	1	1
1	2	0	2	3	1	1	1
1	0	2	1	2	2	1	1
4	1	1	2	2	1	1	1
2	0	1	2	2	1	1	1
0	0	1	3	2	0	2	0
0	1	1	2	2	1	0	1
2	1	0	2	2	1	2	0
4	1	1	2	2	1	1	0
1	3	2	0	0	1	1	1
2	1	0	1	0	0	1	2
2	2	1	1	1	1	2	3
2	2	1	1	1	2	0	1
2	3	1	2	4	0	1	1
3	2	2	2	2	1	1	1
3	5	1	4	4	1	1	1
3	0	1	2	4	0	0	2
7	1	0	3	2	1	3	1
3	1	1	2	1	1	1	1
3	1	0	2	1	1	1	1
3	2	1	2	0	0	0	1
0	1	0	3	2	3	1	2
0	1	1	0	4	1	1	3
3	0	2	2	3	2	2	1
4	1	1	2	1	1	1	1
0	3	2	2	2	2	4	3
0	8	2	1	1	0	2	2
4	2	1	4	2	1	1	1
2	1	2	1	4	1	3	1
2	2	2	1	7	2	2	1
2	2	0	1	2	1	1	2
2	2	1	1	2	1	2	1
3	2	0	0	4	1	2	0
2	2	1	3	2	0	1	3
2	3	0	1	2	0	1	1
4	0	2	1	1	1	0	1
2	3	1	6	2	0	1	1
2	2	0	1	2	2	0	0
5	0	1	3	3	1	1	1
3	1	2	2	3	2	0	2
2	3	1	1	3	0	6	0
2	0	1	3	0	1	1	1
3	1	0	11	0	1	2	1
2	1	0	2	0	1	1	1
2	1	5	0	2	0	0	2
4	1	3	1	2	3	0	1
2	4	0	3	3	2	1	1
3	1	1	2	2	0	0	0
3	2	1	1	3	2	0	1
2	1	1	2	1	0	0	0
4	1	4	2	1		1	1
1	0	4		0		1	1
4	1	7		2		0	4
2		0		5		0	2
2		3				1	0
5		2				2	0
2		1					2
4		0					1
2		2					1
2		1
2
2
2
2	1	1	2	2	1	0	4
3	2	1	1	1	1	4	1
2	2	2	1	2	2	2	1
3	2	1	2	1	0	1	4
2	1	2	4	5	3	3	1
2	0	1	3	2	4	1	0
2	0	1	2	1	0	2	0
3	2	1	2	1	1	0	4
2	2	0	6	3	2	0	0
0	1	1	2	2	1	0	2
5	2	2	3	3	3	0	1
3	1	1	0	1	0	0	0
0	0	6	2	2	2	2	0
2	3	1	2	2	0	2	1
2	0	2	2	3	1	1	0
0	5	1	0	0	2	2	1
2	1	1	2	2	0	0	2
2	1	1	3	2	2	0	0
3	3	0	0	2	1	1	0
3	1	2	2	3	0	1	3
2	0	2	3	1	4	1	0
3	0	3	0	3	1	0	1
2	1	0	2	2	3	0	0
1	2	0	2	0	1	2	1
3	0	1	3	2	1	0	0
1	1	1	2	0	2	1	2
2	1	0	1	4	4	0	1
2	2	1	3	1	0	1	2
2	0	1	1	2	2	3	0
3	0	4	1	2	2	0	1
2	1	1	1	3	1	0	1
2	2	3	1	3	1	2	1
0	1	0	1	3	1	1	1
2	0	1	0	1	1	0	0
2	1	2	0	3	2	2	0
2	1	2	1	3	1	0	1
3	1	1	3	4	2	1	0
2	1	1	2	2	2	0	1
2	0	1	1	1	2	0	1
2	0	5	1	2	1	1	2
2	2	1	0	2	3	2	0
2	0	5	2	5	0	0	0
0	3	0	2	3	1	0	0
2	2	1	3	2	0	0	0
1	2	1	2	1	0	0	0
2	1	1	2	3	4	1	1
1	2	1	2	2	1	0	0
2	2	3	3	3	2	1	1
3	1	0	2	2	0	0	0
4	1	0	0	1	1	0	1
3	2	0	1	1	2	0	0
2	1	2	3	0	0	1	1
3	1	1	3	2	1	1	2
0	1	1	2	1	0	0	1
1	1	3	1	1	2	1	0
2	3	1	0	2	1	1	1
2	2	1	0	0	2	1	3
5	1	0	2	2	0	2	0
1	1	1	2	2	3	1	0
2	1	1	2	2	0	5	2
3	1	2	2	1	2	1	1
4	1	1	0	1	1	1	1
3	2	1	3	3	1	1	0
1	1	2	2	0	1	2	1
1	3	1	1	2	0	1	1
2	1	1	4	2	4	0	1
2	1	4	1	1	0	2	0
2	1	0	3	2	1	1	3
3	0	1	2	1	2	0	0
0	0	1	1	2	0	1	1
2	2	2	3	3	1	1	5
2	1	2	1	3	2	0	1
4	4	0	2	1	1	0	0
2	0	2	1	2	1	0	0
3	1	2	3	2	1	1	0
2	2	1	3	7	1	1	6
2	2	1	2	2	1	1	0
1	2	0	0	2	1	1	1
1	2	3	2	1	0	0	1
2	1	3	2	3	0	0	0
4	3	1	2		0	1	0
2	1	1	2		1	0	2
2	2	2	4		0	1	0
2	6	1	1		2	1	1
2	0	2	2		3	4	1
3	0	2	3		1	0	0
1	0	1	3		1	0	0
1	1	4	2		0	0	0
2	1	2	1		1	1	0
2	3	4	2		1	1	0
1	4	1	2		0	5	0
0	7	0	1		1	3	1
3	1	0	2		2	3	0
5	1	1	1		1	1	0
0	3	1	1		0	1
	1	1	1		1	1
	1	1	2		3	1
	0	1	2		0	1
	0		2		1	2
	1		0		2	1
	1		5		0	0
	2		2		0	0
	2		2		1	0
	1		5		1	0
			2		1	0
			1		3	3
			2			1
			1			1
			2			0
			2			1
			2			6
			0			0
			1			4
			3			0
			2			1
			0
			2
			2
			4
			2

### Sheet: syt7 per experiment
syt7 +/+ no stim	syt7 +/+ 5 ms	syt7 +/+ 11 ms	syt7 +/+ 14 ms	syt7 -/- no stim	syt7 -/- 5 ms	syt7 -/- 11 ms	syt7 -/- 14 ms
2.295	1.634	1.311	2.036	2.204	0.8991	1.139	1.271
2.053	1.394	1.408	1.833	2	1.236	0.9913	0.8723

### Sheet: doc2 pooled
doc2a +/+ no stim	doc2a +/+ 5 ms	doc2a +/+ 11 ms	doc2a +/+ 14 ms	doc2a -/- no stim	doc2a -/- 5 ms	doc2a -/- 11 ms	doc2a -/- 14 ms		NOTE: LINE BREAKS DENOTE DATA SETS FROM DIFFERENT REPLICATES
3	0	1	2	2	0	1	2
2	3	0	2	2	1	1	2
2	1	1	2	1	0	3	1
2	0	1	2	2	1	2	2
2	1	0	2	2	2	2	0
2	1	1	2	1	1	1	2
6	4	1	3	3	1	1	2
2	1	1	2	2	1	2	3
1	1	1	0	2	0	2	2
2	3	1	2	2	3	2	2
2	0	4	2	1	1	1	2
4	1	1	1	2	2	1	4
2	5	1	1	2	2	1	2
5	1	2	1	2	1	1	3
2	0	0	2	2	1	0	2
2	0	1	2	1	1	5	2
3	2	0	2	0	1	2	2
2	2	1	2	2	2	0	2
2	1	0	2	1	0	2	1
2	1	0	2	2	1	6	2
1	4	1	3	1	1	0	1
2	3	1	2	2	2	0	2
2	1	1	0	2	2	0	1
2	1	2	2	2	0	1	1
2	0	1	2	2	1	2	2
3	1	0	2	3	1	2	1
2	0	0	0	1	1	0	4
2	0	1	2	0	1	2	2
2	1	1	2	2	1	0	2
1	3	1	1	2	1	2	1
1	2	1	0	2	1	1	3
2	1	1	2	2	1	3	1
4	2	1	2	1	1	1	2
2	0	2	0	2	1	0	2
3	2	1	2	3	0	0	2
2	3	1	3	3	3	0	1
1	1	1	2	3	1	2	1
5	2	1	2	1	0	0	2
4	0	0	2	2	1	2	2
2	3	2	2	2	3	0	2
3	1	1	2	2	1	1	1
2	1	2	2	2	1	1	3
2	1	1	1	2	1	2	1
2	1	0	1	3	1	1	2
2	1	0	1	2	0	1	2
3	0	1	3	1	2	1	0
3	0	2	3	2	1	1	2
2	0	1	1	1	1	1	1
2	0	1	2	0	2	1	0
1	0	1	1	2	1	1	2
3	1	1	2	2	1	1	1
1	1	0	2	0	3	2	2
3	3	1	2	2	1	3	2
2	1	1	3	2	2	2	2
2	0	1	2	2	1	0	4
3	0	1	2	2	1	2	1
1	1	1	1	2	1	1	2
2	1	1	0	1	3	1	1
3	1	1	2	0	2	1	2
2	0	1	3	1	0	2	2
2	1	6	2	3	2	0	2
1	1	2	2	3	1	1	2
2	1	0	2	0	2	3	2
2	0	1	2	2	1	1	1
2	1	2	2	0	1	1	2
1	1	5	2	3	2	1	2
0	1	1	2	2	1	2	1
2	1	1	2	2	1	1	1
3	1	2	2	2	0	1	2
2	3	1	1	2	1	3	2
2	0	3	1	1	2	0	2
3	2	0	2	2	1	3	0
2	1	2	2	2	1	1	1
2	2	1	1	1	1	2	2
2	0	0	2	0	1	2	2
2	0	1		2	0	2	2
2	2	2		2	1	1	1
2	2	0		1	0	1	1
2	0	1		3	0	2	2
3	2	0		3	1	2	2
1	1	2		2	1	1	3
2	1	2		1	1	2	2
2	1	2		2	1	0	1
1	2	1		0	1	1	2
2	0	1		2	1	2	0
2	1	1		1	1	1	1
2	1	0		2	2	3	2
2	1	1		2	1	2
3	1	1		2	2	1
	1	2		2	0	1
	1	2		2	3	1
	1	2		2	1	2
	1	1		3	1	2
	4	0		2	1	3
	1	1		2	0	1
	2	1		0	0	1
	1			1	0	3
	3			2	1	0
	1			1	1	0
	1			2	2	1
	0			2	2	2
	0			2	1	1
	1			2		2
	3			2		3
	1			2		1
	3			2		0
	1			2
	1			3
	0			2
	0
	0
	0
0		1	3	3	1	1	0
2		1	1	3	1	1	0
3		1	2	1	1	2	2
1		3	2	0	0	2	2
5		1	2	2	0	2	2
1		1	1	2	1	0	2
3		0	2	2	1	1	3
2		1	3	2	1	1	0
2		0	2	0	0	2	2
5		0	3	2	2	0	1
2		1	2	0	1	0	3
2		1	2	3	0	1	3
1		0	3	0	1	2	1
2		0	0	0	0	0	1
2		0	0	3	0	1	3
1		1	1	2	0	0	0
3		1	2	2	0	2	0
2		0	2	2	1	1	0
4		1	2	2	0	0	2
0		1	3	2	0	5	1
0		1	2	1	3	2	2
2		1	1	1	2	1	0
2		0	2	2	4	1	0
0		2	0	1	1	1	2
1		3	3	1	0	1	2
0		1	2	1	0	3	1
2		0	3	2	0	2	2
1		1	2	3	0	1	1
2		2	2	2	0	2	2
1		3	2	0	1	2	2
3		0	3	2	1	2	1
2		0	2	0	1	1	1
2		2	3	3	1	2	2
2		1	2	1	1	1	2
1		0	4	2	2	0	2
2		1	2	0	0	1	0
4		0	2	2	0	1	2
3		2	1	1	0	2	1
2		0	2	4	0	1	1
2		1	2	0	1	0	2
0		1	0	2	3	1	2
1		4	0	4	2	1	2
2		0	1	0	0	1	0
2		1	1	2	0	0	0
2		1	1	0	0	1	2
2		1	1	2	1	2	2
0		1	3	2	0	2	0
2		0	2	2	0	2	2
1		1	1	3	1	0	1
2		0	4	2	1	2	0
1		0	4	1	0	0	0
3		1	2	3	1	3	2
2		1	1	2	0	4	1
0		1	3	2	1	2	2
2		1	3	0	1	4	4
1		1	3	0	1	1	2
0		2	2	3	0	0	2
4		1	1	2	1	1	1
2		1	2	2	1	0	1
2		2	1	2	4	4	4
2		0	2	0	0	0	2
1		0	1	0	1	2	2
0		1	1	1	1	1	0
2		1	3	1	2	0	0
0		1	3	1	1	2	0
2		0	2	1	0	0	2
2		1	2	3	4	1	2
2		0	1	2	1	2	1
0		2	1	1	1	1	4
3		3	2	0	1	3	1
2		0	1	2	1	0	2
1		1	2	2	0	1	2
2		0	1	3	3	3	1
0		1	1	4	0	1	2
1		1	0	2	0	2	2
1		1	2	3	1	1	1
2		1	1	0	4	2	1
1		1	2	2	0	1	2
1		1	1	2	1	3	2
0		1	5	2	1	2	3
3		1	0	4	3	2	1
2		1	1	2	2	1	3
2		1	2	3	0	1	2
2		0	2	2	3	1	0
2		0	0	2	2	1	2
2		1	2	2	0	2	2
1		1	2	2	0	3	1
4		1	2	4	4	2	0
1		0	1	2	3	0	2
2		1	2	2	3	1	1
1		0	2	2	1	2	0
1		1	2	3	5	1	2
2		0	1	2	1	1	1
3		0	2	1	1	4	2
2		0	0	2	1	2	3
1		1	0	1	2	2	2
1		0	2	1	1	3	2
0		1	1	1	0	2	1
1		0	0	2	4	0	1
1		1	2	2	0	1	1
2		2	2	1	1	2	2
1		1	2	3	1	2	0
2		1	1	1	4	2	1
3		2	1		0	0	0
1		1	2		2	1	1
3		0	2		4	1	2
2		0	2		0	1	0
2		1	1		0	1	2
1		2	1		3	1	2
0		0	0		0	1	1
3		2	1		3	1	2
1		0	3		1	1	2
1		1	2		0	1	2
4		1	1		2	2	1
1		2	4		1	0	1
1		1	2		1	3	2
1		1	1		1	2	1
2		2			1	2	3
2		0			0	1	2
2		1			1	1	2
1		2			1	1	1
2		2			2		0
		1			1	0	2
					2	1	2
					1	0	0
					0	3
					1	0
					1	1
					1	1
						2
						1
						0
						1
						1
						0
						0
						1
						0
						0
						1
						2
						0
						0
						1
						1
						2
						0
						0
						1
						4
						1
						2
						2
						1
						1
						1
						1
						1
						1
						0
						3
						3
						0
						0
						0
						2
						2
						1
						1
						0
						1
						4
						2
						1
						2
						1
						1
						1
						0
						2
						2
						2
						1
						1
						3
						1
						0
						1
						5
						2
						1
						1
						1
						1
						2
						1
						2
						1
						1
						1
						1
						1
						4
						1
						0
						1
						2
						2
						0
						1
						1
						1
						1
						3
						3
						1
						0
						1
						2
						2
						2
						2
						4
						3
						3
						7
						3
						2
						1
						1
						3
						2
						2
						1
						2
						1
						1
						2
						4
						1
						2
						1
						0
						2
						1
						2
2	1	0		2			2
2	0	1		2			2
2	0	1		1			2
3	1	1		3			2
2	0	0		1			2
2	3	2		2			2
2	0	1		2			2
2	0	0		2			2
2	1	1		3			2
2	0	0		6			0
2	0	1		2			1
2	1	0		1			2
4	0	0		2			2
2	2	0		3			2
1	0	1		2			1
2	1	3		2			1
1	2	1		3			1
1	0	2		5			2
2	0	1		2			2
2	0	2		5			2
2	1	2		7			2
2	0	1		3			3
2	2	0		1			3
1	1	2		2			2
2	0	2		0			2
1	0	1		0			2
2	4	0		2			2
1	0	3		1			2
1	1	0		2			2
2	0	5		1			2
3	1	0		0			1
2	1	0		0			2
4	0	0		2			1
1	0	1		1			3
3	3	1		2			0
4	0	1		1			2
2	1	4		3			4
0	1	2		1			2
1	0	4		2			2
2	1	0		2			2
2	0	0		1			3
2	1	1		2			2
2	0	0		1			2
2	1	1		3			2
2	0	1		4			2
2	0	1		2			2
2	1	1		1			2
2	1	1		2			4
2	3	0		1			0
1	0	1		2			0
0	0	1		2			2
1	1	1		2			1
2	2	2		2			1
2	0	1		2			1
1	0	2		5			2
2	0	0		2			0
2	1	0		2			1
1	5	1		2			2
0	1	0		2			2
2	1	0		3			0
3	0	3		3			2
1	1	1		2			1
2	1	1		2			2
2	0	1		2			2
2	0	1		3			1
2	1	1		2			3
3	0	1		0			0
2	0	1		3			0
2	0	0		2			2
2	1	1		4			2
2	0	0		1			2
2	0	0		2			0
2	0	1		1			1
2	0	1		2			0
2	0	0		2			1
3	2	0		1			1
0	0	0		2			1
2	0	0		1			1
2	1	0		2			1
2	2	1		1			5
2	0	1		3			4
2	2	2		2			2
1	2	1		1			0
1	0	2		1			0
2	0	1		3			2
2	0	3		2			3
2	1	0		2			2
2	0	0		2			0
1	1	1		2			2
1	1	3		1			3
2	2	3		1			6
3	1	3		1			3
2	0	0		2			3
2	1	1		2			2
2	0	0		2			0
3	0	1		2			2
2	0	0		2			1
2	1	2		3			1
1	1	1		2			2
2	1	1		3			0
1	0	1		1			2
3	1	2		1			2
2	1	0		2			2
2	0	1		2			4
1	0	1		2			3
2	1	1		5			3
2	0	0		3			1
2	0	1		1			2
2	0	1		2			2
2	1	2		3			1
2	0	1		2
2	1	1		3
2	1	0		2
3	1	0		0
2	0	1		0
3	1	1		2
	0	1		2
				5

### Sheet: doc2 per experiment
doc2a +/+ no stim	doc2a +/+ 5 ms	doc2a +/+ 11 ms	doc2a +/+ 14 ms	doc2a -/- no stim	doc2a -/- 5 ms	doc2a -/- 11 ms	doc2a -/- 14 ms
2.191	1.161	1.125	1.76	1.752	1.127	1.387	1.736
1.897	0.6667	1		2.051			1.764
1.68		0.9024	1.744	1.718	1.101	1.404	1.448
